# Developmental Reprogramming of Hypothalamic-Pituitary Axis in Mice by Common Environmental Pollutants

**DOI:** 10.1101/2024.01.04.574224

**Authors:** Joshua P. Mogus, Marjorie Marin, Olatunbosun Arowolo, Victoria Salemme, Alexander Suvorov

**Author notes:** Corresponding author and person to whom reprint requests should be addressed: Alexander Suvorov, School of Public Health & Health Sciences, Department of Environmental Health Sciences, University of Massachusetts – Amherst, 240B Goessmann, 686 N. Pleasant Street, Amherst, MA 01003 USA, **Email:**.

## Abstract

Humans are exposed to a large number of endocrine disrupting chemicals (EDCs). Many studies demonstrated that exposures to EDCs during critical windows of development can permanently affect endocrine health outcomes. Most of experimental studies address changes in secretion of hormones produced by gonads, thyroid gland and adrenals, and little is known about the ability of EDCs to produce long-term changes in the hypothalamic-pituitary (HP) control axes. Here, we examined the long-term effects of three common EDCs on male mouse HP gene expression, following developmental exposures. Pregnant mice were exposed to 0.2 mg/ml solutions of bisphenol S (BPS), 2,2’,4,4’-tetrabromodiphenyl ether (BDE-47), or 3,3’,5,5’-tetrabromobisphenol A (TBBPA) from pregnancy day 8 through lactation day 21 (weaning day). Male offspring were left untreated until postnatal day 140, where pituitaries and hypothalami were collected. Pituitaries were assed for gene expression via RNA sequencing, while specific genes were assessed for expression in hypothalami via RT-qPCR. Differential expression, as well as gene enrichment and pathway analysis, indicated that all three chemicals induced long-term changes, (mostly suppression) in pituitary genes involved in its endocrine function. BPS and BDE-47 produced effects overlapping significantly at the level of effected genes and pathways. All three chemicals altered genes and pathways of gonad and liver HP axes, while BPS altered HP-adrenal and BDE-47 altered HP-thyroid pathways specifically. All three chemicals also reduced expression of immune genes in the pituitaries. Targeted gene expression in the hypothalamus indicates a down regulation of hypothalamic endocrine control genes by BPS and BDE-47 groups, concordant with changes in the pituitary and suggests that these chemicals suppress the overall HP endocrine function. Interestingly, all three chemicals altered pituitary genes of GPCR-mediated intracellular signaling molecules, many of which are key signalers common to many pituitary responses to hormones. The results of this study show that developmental exposures to common and ubiquitous EDCs have long-term impacts on hormonal feedback control at the hypothalamic-pituitary level.
