## Supplemental Table 1 for "Developmental Reprogramming of Hypothalamic-Pituitary Axis in Mice by Common Environmental Pollutants"

### Sheet: Sheet1
Gene ID	Coded Protein	Forward Primer 5’ – 3’	Reverse Primer 5’ – 3’
B2m	Beta-2-microglobulin	CCGGCCTGTATGCTATCCAG	TGTTCGGCTTCCCATTCTCC
Tbp	TATA box-binding protein like 1	CCAGCTTCTGAGAGCTCTGG	ACAGCCAAGATTCACGGTAGA
Gper1	G-coupled protein estrogen receptor	GCCAAGCCTCAACACTCACA	CAGGGTGTCTGATGTCTGGG
Crh	Corticotropin releasing-hormone	GGCATCCTGAGAGAAGTCCC	TGTTAGGGGCGCTCTCTTCT
Trh	Thyrotropin releasing-hormone	GGCCAGAACGTCGATTCTTG	TGGCGTTTTGTGATCCAGGA
Esr1	Estrogen receptor isoform alpha	ATTCTTCTCAAGCAGGTGGC	GAGTTACAGACTGGCTCCCC
Gal	Galanin and GAMP prepropeptide	TTGGTTGTGACCCTGTCAGC	TCTCTTCTCCTTTGCAGGCAT
Gnrh1	Gonadotropin releasing hormone 1	GTTCACCCCTCAGGGATCTG	GGGCCAGTGCATCTACATCT
Ghrh	Growth hormone releasing hormone	GAAACTCCTGAGCCAGCTGT	TGGCCCTTTGTTCCTGGATC
Sst	Somatostatin	CCCCAGACTCCGTCAGTTTC	CAGCTCTGCCAAGAAGTACT
Thrb	Thyroid hormone receptor beta	CAAGACAGTCACTGAGGCCC	TGGGTGCTTGTCCAATGTCT
Thra	Thyroid hormone receptor alpha	CAAGGCCACCGGTTATCACT	GGATTGTGCGGCGAAAGAAG
Npy	Neuropeptide Y	TGGCCAGATACTACTCCGCT	AGTGTCTCAGGGCTGGATCT
Kiss1	Kiss-1 metastasis-suppression (kisspeptin)	AAGTGAAGCCTGGATCCACA	TCTCTGCATACCGCGATTCC
Krt17	Keratin 17	AATCTCAAGGAGGAGCTGGC	TCTCCACGTTGATTTCGCCG
Vgf	VGF nerve growth factor	GACCCTCCTCTCCACCTCCC	GGTTTTCATGACCAACGGGC
