## Supplemental File 2 for "Developmental Reprogramming of Hypothalamic-Pituitary Axis in Mice by Common Environmental Pollutants"

### Sheet: BPS
Gene	log2(Control FPKM)	log2(BPS FPKM)	log2(Ratio)	q Value	Ratio	FCh
Hist1h4a	0.31	-10	-10.31	0.0124	0.000787736	-1269.46
Npm3-ps1	0.16	-10	-10.16	0.0124	0.000874048	-1144.1
Gm5779	-0.91	-10	-9.09	0.0124	0.00183501	-544.958
Gh	14.94	11.97	-2.97	0.0124	0.127627	-7.83536
Cwc22	8.95	6.08	-2.87	0.0124	0.136787	-7.31065
Junb	5.06	2.32	-2.74	0.0124	0.149685	-6.6807
Krt17	2.16	-0.57	-2.73	0.0124	0.150726	-6.63456
Lincppara,Mirlet7b,Mirlet7c-2	3.37	0.7	-2.67	0.0124	0.157127	-6.36429
Vgf	2.46	-0.14	-2.6	0.0124	0.164938	-6.06287
Nr4a1	5.47	3.12	-2.35	0.0124	0.196146	-5.09824
Sfrp4	1.03	-1.2	-2.23	0.0322	0.213159	-4.69134
Sik1	4.09	1.92	-2.17	0.0124	0.222211	-4.50023
Csrnp1	2.98	0.81	-2.17	0.0124	0.222211	-4.50023
Il1f9	2.36	0.3	-2.06	0.0124	0.239816	-4.16986
Fosb	1.03	-1.02	-2.06	0.02	0.239816	-4.16986
Mir3473e,Rbks	3.99	2	-2	0.0124	0.25	-4
Egr1	6.18	4.24	-1.94	0.0124	0.260616	-3.83706
Nr4a2	4.45	2.61	-1.84	0.0124	0.279322	-3.5801
Per1	4.31	2.48	-1.83	0.0124	0.281265	-3.55537
Impg1	1.03	-0.69	-1.72	0.0382	0.303549	-3.29436
Fosl2	4.52	2.81	-1.71	0.0124	0.30566	-3.27161
Ercc2,Mir343	4.52	2.9	-1.62	0.0124	0.325335	-3.07375
Alox12e	4.47	3.02	-1.44	0.0124	0.368567	-2.71321
Gem	3.21	1.78	-1.43	0.0124	0.371131	-2.69447
Rasd1	5.53	4.12	-1.41	0.0124	0.376312	-2.65737
Cd36	1.93	0.52	-1.41	0.0124	0.376312	-2.65737
Gal	6.47	5.1	-1.36	0.0124	0.389582	-2.56685
Bcat1	3.23	1.87	-1.36	0.0124	0.389582	-2.56685
Ier2	3.41	2.11	-1.3	0.0322	0.406126	-2.46229
Penk	5.99	4.76	-1.24	0.0124	0.423373	-2.36199
Alox15	4.4	3.17	-1.23	0.0124	0.426317	-2.34567
Tnfaip3	1.83	0.61	-1.21	0.0322	0.432269	-2.31338
Wscd1	2.9	1.7	-1.21	0.0322	0.432269	-2.31338
Vim	4.68	3.5	-1.18	0.0124	0.441351	-2.26577
Fos	5.28	4.14	-1.14	0.0124	0.45376	-2.20381
Megf10	2.44	1.36	-1.08	0.0124	0.473029	-2.11404
Dusp1	5.52	4.49	-1.02	0.0382	0.493116	-2.02792
Gm14322,Gm14403	4.87	3.9	-0.97	0.0263	0.510506	-1.95884
Cbx4	3.08	2.13	-0.95	0.02	0.517632	-1.93187
Coq10b	5.19	4.24	-0.95	0.045	0.517632	-1.93187
Lhb	9.64	8.69	-0.95	0.045	0.517632	-1.93187
Cyp2f2	5.72	4.81	-0.91	0.0263	0.532185	-1.87905
Adamts6	2.65	3.53	0.88	0.0382	1.84038	1.02683
Gga1,Mir6955	4.82	5.83	1.02	0.0124	2.02792	1.00863
Dgcr8,Gm24572,Mir1306	4.46	5.56	1.09	0.0382	2.12874	1.02683
2010111I01Rik,Mir23b,Mir24-1,Mir27b	4.33	5.66	1.33	0.0322	2.51403	1.02257
Bpifa1	1.63	3.3	1.67	0.0263	3.18215	1.0184
Lcor,Mir8091	2.76	4.47	1.71	0.0124	3.27161	1.00863
