## Supplemental File 3 for "Developmental Reprogramming of Hypothalamic-Pituitary Axis in Mice by Common Environmental Pollutants"

### Sheet: Enrichment-positive
GroupID	Category	Term	Description	LogP	Log(q-value)	InTerm_InList	Genes	Symbols
1_Summary	GO Biological Processes	GO:0061298	retina vasculature development in camera-type eye	-6.75284	-2.48973	3/27	387142,387217,387221	Mir24-1,Mir23b,Mir27b
1_Member	GO Biological Processes	GO:0061298	retina vasculature development in camera-type eye	-6.75284	-2.48973	3/27	387142,387217,387221	Mir24-1,Mir23b,Mir27b
1_Member	GO Biological Processes	GO:0060041	retina development in camera-type eye	-4.36596	-0.763169	3/165	387142,387217,387221	Mir24-1,Mir23b,Mir27b
1_Member	GO Biological Processes	GO:0042552	myelination	-4.35036	-0.763169	3/167	387142,387217,387221	Mir24-1,Mir23b,Mir27b
1_Member	GO Biological Processes	GO:0007272	ensheathment of neurons	-4.32731	-0.763169	3/170	387142,387217,387221	Mir24-1,Mir23b,Mir27b
1_Member	GO Biological Processes	GO:0008366	axon ensheathment	-4.32731	-0.763169	3/170	387142,387217,387221	Mir24-1,Mir23b,Mir27b
1_Member	GO Biological Processes	GO:0045766	positive regulation of angiogenesis	-4.21101	-0.726044	3/186	387142,387217,387221	Mir24-1,Mir23b,Mir27b
1_Member	GO Biological Processes	GO:1904018	positive regulation of vasculature development	-4.0792	-0.661182	3/206	387142,387217,387221	Mir24-1,Mir23b,Mir27b
1_Member	GO Biological Processes	GO:0007605	sensory perception of sound	-3.72668	-0.417804	3/271	387142,387217,387221	Mir24-1,Mir23b,Mir27b
1_Member	GO Biological Processes	GO:0050954	sensory perception of mechanical stimulus	-3.57965	-0.3973	3/304	387142,387217,387221	Mir24-1,Mir23b,Mir27b
1_Member	GO Biological Processes	GO:0045765	regulation of angiogenesis	-3.54647	-0.3973	3/312	387142,387217,387221	Mir24-1,Mir23b,Mir27b
1_Member	GO Biological Processes	GO:1901342	regulation of vasculature development	-3.40727	-0.30209	3/348	387142,387217,387221	Mir24-1,Mir23b,Mir27b
1_Member	GO Biological Processes	GO:0043010	camera-type eye development	-3.38911	-0.30209	3/353	387142,387217,387221	Mir24-1,Mir23b,Mir27b
1_Member	GO Biological Processes	GO:0001654	eye development	-3.22408	-0.197475	3/402	387142,387217,387221	Mir24-1,Mir23b,Mir27b
1_Member	GO Biological Processes	GO:0150063	visual system development	-3.21466	-0.197475	3/405	387142,387217,387221	Mir24-1,Mir23b,Mir27b
1_Member	GO Biological Processes	GO:0048880	sensory system development	-3.20532	-0.197475	3/408	387142,387217,387221	Mir24-1,Mir23b,Mir27b
1_Member	GO Biological Processes	GO:0001525	angiogenesis	-2.89712	0	3/521	387142,387217,387221	Mir24-1,Mir23b,Mir27b
1_Member	GO Biological Processes	GO:0007423	sensory organ development	-2.68377	0	3/618	387142,387217,387221	Mir24-1,Mir23b,Mir27b
1_Member	GO Biological Processes	GO:0071396	cellular response to lipid	-2.66777	0	3/626	387142,387217,387221	Mir24-1,Mir23b,Mir27b
1_Member	GO Biological Processes	GO:0048514	blood vessel morphogenesis	-2.65591	0	3/632	387142,387217,387221	Mir24-1,Mir23b,Mir27b
2_Summary	GO Biological Processes	GO:0001568	blood vessel development	-3.73608	-0.417804	4/731	108154,387142,387217,387221	Adamts6,Mir24-1,Mir23b,Mir27b
2_Member	GO Biological Processes	GO:0001568	blood vessel development	-3.73608	-0.417804	4/731	108154,387142,387217,387221	Adamts6,Mir24-1,Mir23b,Mir27b
2_Member	GO Biological Processes	GO:0001944	vasculature development	-3.65556	-0.40573	4/767	108154,387142,387217,387221	Adamts6,Mir24-1,Mir23b,Mir27b
2_Member	GO Biological Processes	GO:0072358	cardiovascular system development	-3.62745	-0.40573	4/780	108154,387142,387217,387221	Adamts6,Mir24-1,Mir23b,Mir27b

### Sheet: Annotation-negative
Input ID	Gene ID	Type	Tax ID	Homologene Gene ID	Homologene Gene Tax ID	Gene Symbol	Description	Biological Process (GO)	GO:1901652 response to peptide	GO:0010035 response to inorganic substanc	GO:0009725 response to hormone	GO:0035914 skeletal muscle cell different	GO:0042634 regulation of hair cycle	GO:0001676 long-chain fatty acid metaboli	GO:0032873 negative regulation of stress-	GO:0009314 response to radiation	GO:0043122 regulation of I-kappaB kinase/	GO:0010942 positive regulation of cell de	GO:0030522 intracellular receptor signali	mmu04713 Circadian entrainment	R-MMU-2559580 Oxidative Stress Induced Senes	GO:0044283 small molecule biosynthetic pr	GO:0009791 post-embryonic development	GO:0010608 posttranscriptional regulation
Hist1h4a	326619	gene_synonym	M. musculus	326619	M. musculus	H4c1	H4 clustered histone 1	GO:0045653 negative regulation of megakaryocyte differentiation;GO:0006335 DNA replication-dependent nucleosome assembly;GO:0045652 regulation of megakaryocyte differentiation	0	0	0	0	0	0	0	0	0	0	1	0	1	0	1	0
Npm3-ps1	108176	symbol	M. musculus	108176	M. musculus	Npm3-ps1	nucleoplasmin 3, pseudogene 1		0	0	0	0	0	0	0	0	0	0	0	0	0	0	0	0
Gm5779	544707	symbol	M. musculus	544707	M. musculus	Gm5779	ribosomal protein, large, P0 pseudogene		0	0	0	0	0	0	0	0	0	0	0	0	0	0	0	0
Gh	14599	symbol	M. musculus	14599	M. musculus	Gh	growth hormone	GO:0090031 positive regulation of steroid hormone biosynthetic process;GO:0060396 growth hormone receptor signaling pathway;GO:0010828 positive regulation of glucose transmembrane transport	1	0	1	0	0	0	0	1	1	0	1	0	0	0	0	0
Cwc22	80744	symbol	M. musculus	80744	M. musculus	Cwc22	CWC22 spliceosome-associated protein	GO:0000398 mRNA splicing, via spliceosome;GO:0000377 RNA splicing, via transesterification reactions with bulged adenosine as nucleophile;GO:0000375 RNA splicing, via transesterification reactions	0	0	0	0	0	0	0	0	0	0	0	0	0	0	0	0
Junb	16477	symbol	M. musculus	16477	M. musculus	Junb	jun B proto-oncogene	GO:0001829 trophectodermal cell differentiation;GO:0060716 labyrinthine layer blood vessel development;GO:0046697 decidualization	0	1	1	0	0	0	0	1	1	0	0	0	1	0	0	1
Krt17	16667	symbol	M. musculus	16667	M. musculus	Krt17	keratin 17	GO:0051798 positive regulation of hair follicle development;GO:0051797 regulation of hair follicle development;GO:0042635 positive regulation of hair cycle	0	0	0	0	1	0	0	0	0	0	0	0	0	0	0	1
Lincppara	102800312	gene_synonym	M. musculus	102800312	M. musculus	Lncppara	long noncoding RNA near Ppara		0	0	0	0	0	0	0	0	0	0	0	0	0	0	0	0
Mirlet7b	387245	symbol	M. musculus	387245	M. musculus	Mirlet7b	microRNA let7b	GO:0007566 embryo implantation;GO:0035195 gene silencing by miRNA;GO:0030509 BMP signaling pathway	1	0	0	0	0	0	0	0	0	1	0	0	0	0	0	1
Mirlet7c-2	723966	symbol	M. musculus	723966	M. musculus	Mirlet7c-2	microRNA let7c-2	GO:0060291 long-term synaptic potentiation;GO:0007566 embryo implantation;GO:0050806 positive regulation of synaptic transmission	0	0	0	0	0	0	0	0	0	0	0	0	0	0	0	1
Vgf	381677	symbol	M. musculus	381677	M. musculus	Vgf	VGF nerve growth factor inducible	GO:0043084 penile erection;GO:0001541 ovarian follicle development;GO:0048168 regulation of neuronal synaptic plasticity	1	0	1	0	0	0	0	0	0	0	0	0	0	0	0	0
Nr4a1	15370	symbol	M. musculus	15370	M. musculus	Nr4a1	nuclear receptor subfamily 4, group A, member 1	GO:0071376 cellular response to corticotropin-releasing hormone stimulus;GO:0043435 response to corticotropin-releasing hormone;GO:0002042 cell migration involved in sprouting angiogenesis	1	1	1	1	0	0	0	0	0	1	0	0	0	0	1	0
Sfrp4	20379	symbol	M. musculus	20379	M. musculus	Sfrp4	secreted frizzled-related protein 4	GO:2000119 negative regulation of sodium-dependent phosphate transport;GO:1902174 positive regulation of keratinocyte apoptotic process;GO:2000118 regulation of sodium-dependent phosphate transport	0	0	0	0	1	0	1	0	1	1	0	0	0	0	0	0
Sik1	17691	symbol	M. musculus	17691	M. musculus	Sik1	salt inducible kinase 1	GO:0010868 negative regulation of triglyceride biosynthetic process;GO:0090209 negative regulation of triglyceride metabolic process;GO:0032792 negative regulation of CREB transcription factor activity	0	0	0	1	0	0	0	1	1	0	0	0	0	1	0	0
Csrnp1	215418	symbol	M. musculus	215418	M. musculus	Csrnp1	cysteine-serine-rich nuclear protein 1	GO:0060325 face morphogenesis;GO:0060323 head morphogenesis;GO:0048008 platelet-derived growth factor receptor signaling pathway	0	0	0	0	0	0	0	0	0	0	0	0	0	0	1	0
Il1f9	215257	symbol	M. musculus	215257	M. musculus	Il1f9	interleukin 1 family, member 9	GO:1901740 negative regulation of myoblast fusion;GO:0034242 negative regulation of syncytium formation by plasma membrane fusion;GO:0010832 negative regulation of myotube differentiation	0	0	0	1	0	0	0	0	1	0	0	0	0	0	0	0
Fosb	14282	symbol	M. musculus	14282	M. musculus	Fosb	FBJ osteosarcoma oncogene B	GO:0071277 cellular response to calcium ion;GO:0051592 response to calcium ion;GO:0071248 cellular response to metal ion	0	1	0	0	0	0	0	0	1	0	0	0	0	0	0	0
Mir3473e	102466677	symbol	M. musculus	102466677	M. musculus	Mir3473e	microRNA 3473e		0	0	0	0	0	0	0	0	0	0	0	0	0	0	0	0
Rbks	71336	symbol	M. musculus	71336	M. musculus	Rbks	ribokinase	GO:0006014 D-ribose metabolic process;GO:0019321 pentose metabolic process;GO:0005996 monosaccharide metabolic process	0	0	0	0	0	0	0	0	0	0	0	0	0	0	0	0
Egr1	13653	symbol	M. musculus	13653	M. musculus	Egr1	early growth response 1	GO:0072303 positive regulation of glomerular metanephric mesangial cell proliferation;GO:0072301 regulation of metanephric glomerular mesangial cell proliferation;GO:0072126 positive regulation of glomerular mesangial cell proliferation	1	0	1	1	0	0	0	1	1	1	0	0	0	1	0	0
Nr4a2	18227	symbol	M. musculus	18227	M. musculus	Nr4a2	nuclear receptor subfamily 4, group A, member 2	GO:0021986 habenula development;GO:0071376 cellular response to corticotropin-releasing hormone stimulus;GO:0021952 central nervous system projection neuron axonogenesis	1	1	1	0	0	0	0	0	1	0	0	0	0	0	1	0
Per1	18626	symbol	M. musculus	18626	M. musculus	Per1	period circadian clock 1	GO:2000323 negative regulation of glucocorticoid receptor signaling pathway;GO:2000322 regulation of glucocorticoid receptor signaling pathway;GO:0042921 glucocorticoid receptor signaling pathway	0	0	1	0	1	0	1	1	1	0	1	1	0	0	0	1
Impg1	63859	symbol	M. musculus	63859	M. musculus	Impg1	interphotoreceptor matrix proteoglycan 1	GO:0007601 visual perception;GO:0050953 sensory perception of light stimulus;GO:0007600 sensory perception	0	0	0	0	0	0	0	0	0	0	0	0	0	0	0	0
Fosl2	14284	symbol	M. musculus	14284	M. musculus	Fosl2	fos-like antigen 2	GO:0003334 keratinocyte development;GO:0048146 positive regulation of fibroblast proliferation;GO:0030216 keratinocyte differentiation	1	1	1	0	1	0	0	0	0	0	0	0	0	0	0	0
Ercc2	13871	symbol	M. musculus	13871	M. musculus	Ercc2	excision repair cross-complementing rodent repair deficiency, complementation group 2	GO:0032289 central nervous system myelin formation;GO:0045951 positive regulation of mitotic recombination;GO:0043249 erythrocyte maturation	0	0	0	0	1	0	0	1	1	0	0	0	1	0	1	0
Mir343	100124438	symbol	M. musculus	100124438	M. musculus	Mir343	microRNA 343		0	0	0	0	0	0	0	0	0	0	0	0	0	0	0	0
Alox12e	11685	symbol	M. musculus	11685	M. musculus	Alox12e	arachidonate lipoxygenase, epidermal	GO:0051122 hepoxilin biosynthetic process;GO:0051121 hepoxilin metabolic process;GO:0019372 lipoxygenase pathway	0	0	0	0	0	1	0	1	0	0	0	0	0	1	0	0
Gem	14579	symbol	M. musculus	14579	M. musculus	Gem	GTP binding protein (gene overexpressed in skeletal muscle)	GO:1901842 negative regulation of high voltage-gated calcium channel activity;GO:1901841 regulation of high voltage-gated calcium channel activity;GO:1901386 negative regulation of voltage-gated calcium channel activity	0	0	0	0	0	0	0	0	0	0	0	0	0	0	0	0
Rasd1	19416	symbol	M. musculus	19416	M. musculus	Rasd1	RAS, dexamethasone-induced 1	GO:0007263 nitric oxide mediated signal transduction;GO:0045892 negative regulation of transcription, DNA-templated;GO:0019932 second-messenger-mediated signaling	0	0	0	0	0	0	0	0	0	0	0	1	0	0	0	0
Cd36	12491	symbol	M. musculus	12491	M. musculus	Cd36	CD36 molecule	GO:0071726 cellular response to diacyl bacterial lipopeptide;GO:0071724 response to diacyl bacterial lipopeptide;GO:2000334 positive regulation of blood microparticle formation	1	1	1	0	0	1	0	1	1	1	0	0	0	0	0	0
Gal	14419	symbol	M. musculus	14419	M. musculus	Gal	galanin and GMAP prepropeptide	GO:0051464 positive regulation of cortisol secretion;GO:0051462 regulation of cortisol secretion;GO:2000851 positive regulation of glucocorticoid secretion	0	0	0	0	1	0	0	1	0	1	1	0	0	0	1	0
Bcat1	12035	symbol	M. musculus	12035	M. musculus	Bcat1	branched chain aminotransferase 1, cytosolic	GO:0009099 valine biosynthetic process;GO:0009098 leucine biosynthetic process;GO:0006573 valine metabolic process	0	0	0	0	0	0	0	0	0	0	0	0	0	1	0	0
Ier2	15936	symbol	M. musculus	15936	M. musculus	Ier2	immediate early response 2	GO:0071774 response to fibroblast growth factor;GO:0045944 positive regulation of transcription by RNA polymerase II;GO:0045893 positive regulation of transcription, DNA-templated	0	0	0	0	0	0	0	0	0	1	0	0	0	0	0	0
Penk	18619	symbol	M. musculus	18619	M. musculus	Penk	preproenkephalin	GO:2000987 positive regulation of behavioral fear response;GO:1903367 positive regulation of fear response;GO:2000822 regulation of behavioral fear response	0	0	0	0	0	0	0	0	0	0	0	0	0	0	0	0
Alox15	11687	symbol	M. musculus	11687	M. musculus	Alox15	arachidonate 15-lipoxygenase	GO:2001303 lipoxin A4 biosynthetic process;GO:2001302 lipoxin A4 metabolic process;GO:2001301 lipoxin biosynthetic process	0	1	0	0	0	1	0	1	0	0	1	0	0	1	0	0
Tnfaip3	21929	symbol	M. musculus	21929	M. musculus	Tnfaip3	tumor necrosis factor, alpha-induced protein 3	GO:0070429 negative regulation of nucleotide-binding oligomerization domain containing 1 signaling pathway;GO:0070433 negative regulation of nucleotide-binding oligomerization domain containing 2 signaling pathway;GO:0034148 negative regulation of toll-like receptor 5 signaling pathway	1	1	0	0	0	0	0	0	1	0	1	0	0	0	0	0
Wscd1	216881	symbol	M. musculus	216881	M. musculus	Wscd1	WSC domain containing 1	GO:0008150 biological_process	0	0	0	0	0	0	0	0	0	0	0	0	0	0	0	0
Vim	22352	symbol	M. musculus	22352	M. musculus	Vim	vimentin	GO:1900147 regulation of Schwann cell migration;GO:0070307 lens fiber cell development;GO:0060020 Bergmann glial cell differentiation	1	0	0	0	1	0	0	0	1	1	0	0	0	0	0	1
Fos	14281	symbol	M. musculus	14281	M. musculus	Fos	FBJ osteosarcoma oncogene	GO:0045672 positive regulation of osteoclast differentiation;GO:0002763 positive regulation of myeloid leukocyte differentiation;GO:1902895 positive regulation of pri-miRNA transcription by RNA polymerase II	1	1	0	1	0	0	0	0	1	1	0	1	1	0	0	0
Megf10	70417	symbol	M. musculus	70417	M. musculus	Megf10	multiple EGF-like-domains 10	GO:0014816 skeletal muscle satellite cell differentiation;GO:0043654 recognition of apoptotic cell;GO:0014841 skeletal muscle satellite cell proliferation	0	0	0	1	0	1	0	0	0	0	0	0	0	0	0	0
Dusp1	19252	symbol	M. musculus	19252	M. musculus	Dusp1	dual specificity phosphatase 1	GO:0090027 negative regulation of monocyte chemotaxis;GO:1903753 negative regulation of p38MAPK cascade;GO:0000188 inactivation of MAPK activity	0	0	0	0	0	1	1	0	0	1	1	0	0	0	0	0
Gm14322	626802	symbol	M. musculus	626802	M. musculus	Gm14322	predicted gene 14322		0	0	0	0	0	0	0	0	0	0	0	0	0	0	1	0
Gm14403	433520	symbol	M. musculus	433520	M. musculus	Gm14403	predicted gene 14403		0	0	0	0	0	0	0	0	0	0	0	0	0	0	0	0
Cbx4	12418	symbol	M. musculus	12418	M. musculus	Cbx4	chromobox 4	GO:0016925 protein sumoylation;GO:0000122 negative regulation of transcription by RNA polymerase II;GO:0018205 peptidyl-lysine modification	0	0	0	0	0	0	0	0	0	0	0	0	1	0	1	0
Coq10b	67876	symbol	M. musculus	67876	M. musculus	Coq10b	coenzyme Q10B	GO:0006744 ubiquinone biosynthetic process;GO:0006743 ubiquinone metabolic process;GO:1901663 quinone biosynthetic process	0	0	0	0	0	0	0	0	0	0	0	0	0	1	0	0
Lhb	16866	symbol	M. musculus	16866	M. musculus	Lhb	luteinizing hormone beta	GO:0035471 luteinizing hormone signaling pathway involved in ovarian follicle development;GO:0042700 luteinizing hormone signaling pathway;GO:0001541 ovarian follicle development	0	0	1	0	0	0	0	0	0	0	0	0	0	0	0	0
Cyp2f2	13107	symbol	M. musculus	13107	M. musculus	Cyp2f2	cytochrome P450, family 2, subfamily f, polypeptide 2	GO:0018979 trichloroethylene metabolic process;GO:0042196 chlorinated hydrocarbon metabolic process;GO:0042197 halogenated hydrocarbon metabolic process	0	0	0	0	0	1	0	0	1	0	0	0	0	0	0	0

### Sheet: Enrichment-negative
GroupID	Category	Term	Description	LogP	Log(q-value)	InTerm_InList	Genes	Symbols
1_Summary	GO Biological Processes	GO:1901652	response to peptide	-5.96518	-1.70207	8/396	12491,13653,14599,15370,18227,21929,22352,381677,14284,387245,14281	Cd36,Egr1,Gh,Nr4a1,Nr4a2,Tnfaip3,Vim,Vgf,Fosl2,Mirlet7b,Fos
1_Member	GO Biological Processes	GO:1901652	response to peptide	-5.96518	-1.70207	8/396	12491,13653,14599,15370,18227,21929,22352,381677	Cd36,Egr1,Gh,Nr4a1,Nr4a2,Tnfaip3,Vim,Vgf
1_Member	GO Biological Processes	GO:1901653	cellular response to peptide	-3.50941	-0.547323	5/295	12491,14599,15370,18227,22352	Cd36,Gh,Nr4a1,Nr4a2,Vim
1_Member	GO Biological Processes	GO:0043434	response to peptide hormone	-3.26905	-0.38615	5/333	13653,14599,15370,18227,381677	Egr1,Gh,Nr4a1,Nr4a2,Vgf
1_Member	GO Biological Processes	GO:0071417	cellular response to organonitrogen compound	-2.99821	-0.316975	6/577	12491,13653,14599,15370,18227,22352	Cd36,Egr1,Gh,Nr4a1,Nr4a2,Vim
1_Member	GO Biological Processes	GO:1901699	cellular response to nitrogen compound	-2.74393	-0.228999	6/647	12491,13653,14599,15370,18227,22352	Cd36,Egr1,Gh,Nr4a1,Nr4a2,Vim
1_Member	GO Biological Processes	GO:0070482	response to oxygen levels	-2.58224	-0.132035	4/286	13653,14284,18227,387245	Egr1,Fosl2,Nr4a2,Mirlet7b
1_Member	GO Biological Processes	GO:1901214	regulation of neuron death	-2.16148	0	4/376	13653,14281,14599,18227	Egr1,Fos,Gh,Nr4a2
1_Member	GO Biological Processes	GO:0001666	response to hypoxia	-2.07381	0	3/207	13653,14284,18227	Egr1,Fosl2,Nr4a2
1_Member	GO Biological Processes	GO:0009991	response to extracellular stimulus	-2.05754	0	4/403	14281,14599,18227,381677	Fos,Gh,Nr4a2,Vgf
1_Member	GO Biological Processes	GO:0070997	neuron death	-2.0175	0	4/414	13653,14281,14599,18227	Egr1,Fos,Gh,Nr4a2
2_Summary	GO Biological Processes	GO:0010035	response to inorganic substance	-5.2275	-1.26542	8/498	11687,12491,14281,14282,15370,16477,18227,21929,14284	Alox15,Cd36,Fos,Fosb,Nr4a1,Junb,Nr4a2,Tnfaip3,Fosl2
2_Member	GO Biological Processes	GO:0010035	response to inorganic substance	-5.2275	-1.26542	8/498	11687,12491,14281,14282,15370,16477,18227,21929	Alox15,Cd36,Fos,Fosb,Nr4a1,Junb,Nr4a2,Tnfaip3
2_Member	GO Biological Processes	GO:0071277	cellular response to calcium ion	-4.75468	-1.09362	4/77	11687,14281,14282,16477	Alox15,Fos,Fosb,Junb
2_Member	GO Biological Processes	GO:0051592	response to calcium ion	-3.87728	-0.779777	4/129	11687,14281,14282,16477	Alox15,Fos,Fosb,Junb
2_Member	KEGG Pathway	mmu04380	Osteoclast differentiation	-3.86434	-0.779777	4/130	14281,14282,14284,16477	Fos,Fosb,Fosl2,Junb
2_Member	GO Biological Processes	GO:0071248	cellular response to metal ion	-3.57133	-0.586973	4/155	11687,14281,14282,16477	Alox15,Fos,Fosb,Junb
2_Member	GO Biological Processes	GO:0071241	cellular response to inorganic substance	-2.95581	-0.295569	4/226	11687,14281,14282,16477	Alox15,Fos,Fosb,Junb
2_Member	GO Biological Processes	GO:0010038	response to metal ion	-2.65528	-0.177496	4/273	11687,14281,14282,16477	Alox15,Fos,Fosb,Junb
3_Summary	GO Biological Processes	GO:0009725	response to hormone	-4.95752	-1.17153	9/721	13653,14284,14599,15370,16477,16866,18227,18626,381677,12491	Egr1,Fosl2,Gh,Nr4a1,Junb,Lhb,Nr4a2,Per1,Vgf,Cd36
3_Member	GO Biological Processes	GO:0009725	response to hormone	-4.95752	-1.17153	9/721	13653,14284,14599,15370,16477,16866,18227,18626,381677	Egr1,Fosl2,Gh,Nr4a1,Junb,Lhb,Nr4a2,Per1,Vgf
3_Member	GO Biological Processes	GO:0032870	cellular response to hormone stimulus	-3.16461	-0.380105	6/536	14599,15370,16477,16866,18227,18626	Gh,Nr4a1,Junb,Lhb,Nr4a2,Per1
3_Member	GO Biological Processes	GO:0014070	response to organic cyclic compound	-2.4558	-0.0534487	6/739	12491,13653,14284,14599,16477,18626	Cd36,Egr1,Fosl2,Gh,Junb,Per1
3_Member	GO Biological Processes	GO:0009755	hormone-mediated signaling pathway	-2.39039	-0.017291	3/159	14599,16866,18626	Gh,Lhb,Per1
4_Summary	GO Biological Processes	GO:0035914	skeletal muscle cell differentiation	-4.52533	-0.992598	4/88	13653,14281,15370,70417,17691,215257	Egr1,Fos,Nr4a1,Megf10,Sik1,Il1f9
4_Member	GO Biological Processes	GO:0035914	skeletal muscle cell differentiation	-4.52533	-0.992598	4/88	13653,14281,15370,70417	Egr1,Fos,Nr4a1,Megf10
4_Member	GO Biological Processes	GO:0007519	skeletal muscle tissue development	-3.16133	-0.380105	4/199	13653,14281,15370,70417	Egr1,Fos,Nr4a1,Megf10
4_Member	GO Biological Processes	GO:0060538	skeletal muscle organ development	-3.08961	-0.375547	4/208	13653,14281,15370,70417	Egr1,Fos,Nr4a1,Megf10
4_Member	GO Biological Processes	GO:0014706	striated muscle tissue development	-2.67865	-0.178967	5/452	13653,14281,15370,17691,70417	Egr1,Fos,Nr4a1,Sik1,Megf10
4_Member	GO Biological Processes	GO:0060537	muscle tissue development	-2.58915	-0.132211	5/474	13653,14281,15370,17691,70417	Egr1,Fos,Nr4a1,Sik1,Megf10
4_Member	GO Biological Processes	GO:0061061	muscle structure development	-2.55083	-0.131751	6/707	13653,14281,15370,17691,70417,215257	Egr1,Fos,Nr4a1,Sik1,Megf10,Il1f9
4_Member	GO Biological Processes	GO:0051147	regulation of muscle cell differentiation	-2.3677	-0.00767961	3/162	17691,70417,215257	Sik1,Megf10,Il1f9
5_Summary	GO Biological Processes	GO:0042634	regulation of hair cycle	-4.47756	-0.992598	3/31	14419,16667,18626,20379,13871,14284,22352	Gal,Krt17,Per1,Sfrp4,Ercc2,Fosl2,Vim
5_Member	GO Biological Processes	GO:0042634	regulation of hair cycle	-4.47756	-0.992598	3/31	14419,16667,18626	Gal,Krt17,Per1
5_Member	GO Biological Processes	GO:0045684	positive regulation of epidermis development	-4.24354	-0.88351	3/37	14419,16667,20379	Gal,Krt17,Sfrp4
5_Member	GO Biological Processes	GO:0042303	molting cycle	-3.83877	-0.779777	4/132	13871,14419,16667,18626	Ercc2,Gal,Krt17,Per1
5_Member	GO Biological Processes	GO:0042633	hair cycle	-3.83877	-0.779777	4/132	13871,14419,16667,18626	Ercc2,Gal,Krt17,Per1
5_Member	GO Biological Processes	GO:0008544	epidermis development	-3.40425	-0.469408	5/311	13871,14284,14419,16667,20379	Ercc2,Fosl2,Gal,Krt17,Sfrp4
5_Member	GO Biological Processes	GO:0045682	regulation of epidermis development	-3.24552	-0.380348	3/80	14419,16667,20379	Gal,Krt17,Sfrp4
5_Member	GO Biological Processes	GO:0009913	epidermal cell differentiation	-3.22811	-0.380105	4/191	13871,14284,16667,20379	Ercc2,Fosl2,Krt17,Sfrp4
5_Member	GO Biological Processes	GO:0001942	hair follicle development	-2.82188	-0.261105	3/112	13871,14419,16667	Ercc2,Gal,Krt17
5_Member	GO Biological Processes	GO:0022404	molting cycle process	-2.78895	-0.258232	3/115	13871,14419,16667	Ercc2,Gal,Krt17
5_Member	GO Biological Processes	GO:0022405	hair cycle process	-2.78895	-0.258232	3/115	13871,14419,16667	Ercc2,Gal,Krt17
5_Member	GO Biological Processes	GO:0098773	skin epidermis development	-2.78895	-0.258232	3/115	13871,14419,16667	Ercc2,Gal,Krt17
5_Member	GO Biological Processes	GO:0043588	skin development	-2.66106	-0.177496	4/272	13871,14284,14419,16667	Ercc2,Fosl2,Gal,Krt17
5_Member	GO Biological Processes	GO:0030855	epithelial cell differentiation	-2.13254	0	5/608	13871,14284,16667,20379,22352	Ercc2,Fosl2,Krt17,Sfrp4,Vim
6_Summary	GO Biological Processes	GO:0001676	long-chain fatty acid metabolic process	-4.39457	-0.976554	4/95	11685,11687,12491,13107,70417,19252	Alox12e,Alox15,Cd36,Cyp2f2,Megf10,Dusp1
6_Member	GO Biological Processes	GO:0001676	long-chain fatty acid metabolic process	-4.39457	-0.976554	4/95	11685,11687,12491,13107	Alox12e,Alox15,Cd36,Cyp2f2
6_Member	GO Biological Processes	GO:0043277	apoptotic cell clearance	-4.01621	-0.779777	3/44	11687,12491,70417	Alox15,Cd36,Megf10
6_Member	GO Biological Processes	GO:0019369	arachidonic acid metabolic process	-3.61371	-0.60587	3/60	11685,11687,13107	Alox12e,Alox15,Cyp2f2
6_Member	GO Biological Processes	GO:0034440	lipid oxidation	-2.89063	-0.28073	3/106	11685,11687,12491	Alox12e,Alox15,Cd36
6_Member	GO Biological Processes	GO:0033559	unsaturated fatty acid metabolic process	-2.86726	-0.276247	3/108	11685,11687,13107	Alox12e,Alox15,Cyp2f2
6_Member	GO Biological Processes	GO:0006690	icosanoid metabolic process	-2.77818	-0.255429	3/116	11685,11687,13107	Alox12e,Alox15,Cyp2f2
6_Member	KEGG Pathway	mmu04726	Serotonergic synapse	-2.61817	-0.147451	3/132	11685,11687,19252	Alox12e,Alox15,Dusp1
6_Member	GO Biological Processes	GO:1901568	fatty acid derivative metabolic process	-2.5546	-0.131751	3/139	11685,11687,13107	Alox12e,Alox15,Cyp2f2
6_Member	GO Biological Processes	GO:0006911	phagocytosis, engulfment	-2.16948	0	3/191	11687,12491,70417	Alox15,Cd36,Megf10
6_Member	GO Biological Processes	GO:0006631	fatty acid metabolic process	-2.14159	0	4/381	11685,11687,12491,13107	Alox12e,Alox15,Cd36,Cyp2f2
6_Member	GO Biological Processes	GO:0099024	plasma membrane invagination	-2.11462	0	3/200	11687,12491,70417	Alox15,Cd36,Megf10
6_Member	GO Biological Processes	GO:0010324	membrane invagination	-2.07381	0	3/207	11687,12491,70417	Alox15,Cd36,Megf10
7_Summary	GO Biological Processes	GO:0032873	negative regulation of stress-activated MAPK cascade	-3.98686	-0.779777	3/45	18626,19252,20379	Per1,Dusp1,Sfrp4
7_Member	GO Biological Processes	GO:0032873	negative regulation of stress-activated MAPK cascade	-3.98686	-0.779777	3/45	18626,19252,20379	Per1,Dusp1,Sfrp4
7_Member	GO Biological Processes	GO:0070303	negative regulation of stress-activated protein kinase signaling cascade	-3.98686	-0.779777	3/45	18626,19252,20379	Per1,Dusp1,Sfrp4
7_Member	GO Biological Processes	GO:0043409	negative regulation of MAPK cascade	-2.28826	0	3/173	18626,19252,20379	Per1,Dusp1,Sfrp4
8_Summary	GO Biological Processes	GO:0009314	response to radiation	-3.8672	-0.779777	6/396	13653,13871,14599,16477,17691,18626,14419,12491,11685,11687	Egr1,Ercc2,Gh,Junb,Sik1,Per1,Gal,Cd36,Alox12e,Alox15
8_Member	GO Biological Processes	GO:0009314	response to radiation	-3.8672	-0.779777	6/396	13653,13871,14599,16477,17691,18626	Egr1,Ercc2,Gh,Junb,Sik1,Per1
8_Member	GO Biological Processes	GO:0032350	regulation of hormone metabolic process	-3.70276	-0.670094	3/56	13653,14419,14599	Egr1,Gal,Gh
8_Member	GO Biological Processes	GO:0019216	regulation of lipid metabolic process	-3.19376	-0.380105	5/346	12491,13653,14419,14599,17691	Cd36,Egr1,Gal,Gh,Sik1
8_Member	GO Biological Processes	GO:0019218	regulation of steroid metabolic process	-2.91447	-0.28073	3/104	13653,14419,14599	Egr1,Gal,Gh
8_Member	GO Biological Processes	GO:0009416	response to light stimulus	-2.55513	-0.131751	4/291	13871,14599,17691,18626	Ercc2,Gh,Sik1,Per1
8_Member	GO Biological Processes	GO:0008610	lipid biosynthetic process	-2.30715	0	5/552	11685,11687,13653,14599,17691	Alox12e,Alox15,Egr1,Gh,Sik1
8_Member	GO Biological Processes	GO:0046890	regulation of lipid biosynthetic process	-2.27441	0	3/175	13653,14599,17691	Egr1,Gh,Sik1
8_Member	GO Biological Processes	GO:0007623	circadian rhythm	-2.06243	0	3/209	13653,17691,18626	Egr1,Sik1,Per1
9_Summary	GO Biological Processes	GO:0043122	regulation of I-kappaB kinase/NF-kappaB signaling	-3.3901	-0.469408	4/173	12491,18626,21929,215257,13107,13653,18227,14281,14282,16477,22352,13871,14599,17691,20379	Cd36,Per1,Tnfaip3,Il1f9,Cyp2f2,Egr1,Nr4a2,Fos,Fosb,Junb,Vim,Ercc2,Gh,Sik1,Sfrp4
9_Member	GO Biological Processes	GO:0043122	regulation of I-kappaB kinase/NF-kappaB signaling	-3.3901	-0.469408	4/173	12491,18626,21929,215257	Cd36,Per1,Tnfaip3,Il1f9
9_Member	GO Biological Processes	GO:0009636	response to toxic substance	-3.14899	-0.380105	5/354	12491,13107,13653,18227,21929	Cd36,Cyp2f2,Egr1,Nr4a2,Tnfaip3
9_Member	GO Biological Processes	GO:0007249	I-kappaB kinase/NF-kappaB signaling	-3.12903	-0.380105	4/203	12491,18626,21929,215257	Cd36,Per1,Tnfaip3,Il1f9
9_Member	GO Biological Processes	GO:0032611	interleukin-1 beta production	-3.12471	-0.380105	3/88	12491,13653,21929	Cd36,Egr1,Tnfaip3
9_Member	KEGG Pathway	mmu04657	IL-17 signaling pathway	-3.08236	-0.375547	3/91	14281,14282,21929	Fos,Fosb,Tnfaip3
9_Member	GO Biological Processes	GO:0032496	response to lipopolysaccharide	-3.04185	-0.346937	5/374	12491,16477,21929,22352,215257	Cd36,Junb,Tnfaip3,Vim,Il1f9
9_Member	GO Biological Processes	GO:0002237	response to molecule of bacterial origin	-2.9459	-0.295569	5/393	12491,16477,21929,22352,215257	Cd36,Junb,Tnfaip3,Vim,Il1f9
9_Member	GO Biological Processes	GO:0006979	response to oxidative stress	-2.89273	-0.28073	5/404	12491,13871,14281,18227,21929	Cd36,Ercc2,Fos,Nr4a2,Tnfaip3
9_Member	GO Biological Processes	GO:0032612	interleukin-1 production	-2.89063	-0.28073	3/106	12491,13653,21929	Cd36,Egr1,Tnfaip3
9_Member	KEGG Pathway	mmu04668	TNF signaling pathway	-2.87889	-0.278533	3/107	14281,16477,21929	Fos,Junb,Tnfaip3
9_Member	GO Biological Processes	GO:0071396	cellular response to lipid	-2.81665	-0.261105	6/626	12491,14599,18626,21929,22352,215257	Cd36,Gh,Per1,Tnfaip3,Vim,Il1f9
9_Member	GO Biological Processes	GO:0034599	cellular response to oxidative stress	-2.66686	-0.177496	4/271	12491,14281,18227,21929	Cd36,Fos,Nr4a2,Tnfaip3
9_Member	GO Biological Processes	GO:0071222	cellular response to lipopolysaccharide	-2.54977	-0.131751	4/292	12491,21929,22352,215257	Cd36,Tnfaip3,Vim,Il1f9
9_Member	GO Biological Processes	GO:0071219	cellular response to molecule of bacterial origin	-2.50244	-0.0905863	4/301	12491,21929,22352,215257	Cd36,Tnfaip3,Vim,Il1f9
9_Member	GO Biological Processes	GO:0034614	cellular response to reactive oxygen species	-2.45324	-0.0534487	3/151	12491,14281,21929	Cd36,Fos,Tnfaip3
9_Member	GO Biological Processes	GO:0032675	regulation of interleukin-6 production	-2.42926	-0.0353759	3/154	12491,21929,215257	Cd36,Tnfaip3,Il1f9
9_Member	GO Biological Processes	GO:0071216	cellular response to biotic stimulus	-2.38842	-0.017291	4/324	12491,21929,22352,215257	Cd36,Tnfaip3,Vim,Il1f9
9_Member	GO Biological Processes	GO:0043433	negative regulation of DNA-binding transcription factor activity	-2.38278	-0.017291	3/160	17691,20379,21929	Sik1,Sfrp4,Tnfaip3
9_Member	GO Biological Processes	GO:0032635	interleukin-6 production	-2.34547	0	3/165	12491,21929,215257	Cd36,Tnfaip3,Il1f9
9_Member	GO Biological Processes	GO:0097237	cellular response to toxic substance	-2.29525	0	3/172	12491,13653,21929	Cd36,Egr1,Tnfaip3
9_Member	GO Biological Processes	GO:0009612	response to mechanical stimulus	-2.24722	0	3/179	12491,14281,16477	Cd36,Fos,Junb
9_Member	GO Biological Processes	GO:0000302	response to reactive oxygen species	-2.09694	0	3/203	12491,14281,21929	Cd36,Fos,Tnfaip3
9_Member	GO Biological Processes	GO:0051090	regulation of DNA-binding transcription factor activity	-2.06495	0	4/401	12491,17691,20379,21929	Cd36,Sik1,Sfrp4,Tnfaip3
10_Summary	GO Biological Processes	GO:0010942	positive regulation of cell death	-3.29847	-0.397079	7/710	12491,13653,14281,14419,15370,19252,20379,22352,387245,15936	Cd36,Egr1,Fos,Gal,Nr4a1,Dusp1,Sfrp4,Vim,Mirlet7b,Ier2
10_Member	GO Biological Processes	GO:0010942	positive regulation of cell death	-3.29847	-0.397079	7/710	12491,13653,14281,14419,15370,19252,20379	Cd36,Egr1,Fos,Gal,Nr4a1,Dusp1,Sfrp4
10_Member	GO Biological Processes	GO:0007178	transmembrane receptor protein serine/threonine kinase signaling pathway	-3.09995	-0.375547	5/363	13653,14281,20379,22352,387245	Egr1,Fos,Sfrp4,Vim,Mirlet7b
10_Member	GO Biological Processes	GO:0070848	response to growth factor	-2.82728	-0.261105	6/623	13653,14281,15370,15936,20379,387245	Egr1,Fos,Nr4a1,Ier2,Sfrp4,Mirlet7b
10_Member	GO Biological Processes	GO:0030509	BMP signaling pathway	-2.3165	0	3/169	13653,20379,387245	Egr1,Sfrp4,Mirlet7b
10_Member	GO Biological Processes	GO:0071772	response to BMP	-2.24053	0	3/180	13653,20379,387245	Egr1,Sfrp4,Mirlet7b
10_Member	GO Biological Processes	GO:0071773	cellular response to BMP stimulus	-2.24053	0	3/180	13653,20379,387245	Egr1,Sfrp4,Mirlet7b
10_Member	GO Biological Processes	GO:0071363	cellular response to growth factor stimulus	-2.12961	0	5/609	13653,14281,15370,20379,387245	Egr1,Fos,Nr4a1,Sfrp4,Mirlet7b
10_Member	GO Biological Processes	GO:0043065	positive regulation of apoptotic process	-2.03307	0	5/643	13653,14419,15370,19252,20379	Egr1,Gal,Nr4a1,Dusp1,Sfrp4
10_Member	GO Biological Processes	GO:0043068	positive regulation of programmed cell death	-2.0194	0	5/648	13653,14419,15370,19252,20379	Egr1,Gal,Nr4a1,Dusp1,Sfrp4
11_Summary	GO Biological Processes	GO:0030522	intracellular receptor signaling pathway	-3.12903	-0.380105	4/203	11687,14599,18626,21929,14419,19252,326619	Alox15,Gh,Per1,Tnfaip3,Gal,Dusp1,H4c1
11_Member	GO Biological Processes	GO:0030522	intracellular receptor signaling pathway	-3.12903	-0.380105	4/203	11687,14599,18626,21929	Alox15,Gh,Per1,Tnfaip3
11_Member	GO Biological Processes	GO:0002683	negative regulation of immune system process	-2.55779	-0.131751	5/482	11687,14419,19252,21929,326619	Alox15,Gal,Dusp1,Tnfaip3,H4c1
12_Summary	KEGG Pathway	mmu04713	Circadian entrainment	-2.98903	-0.316975	3/98	14281,18626,19416	Fos,Per1,Rasd1
12_Member	KEGG Pathway	mmu04713	Circadian entrainment	-2.98903	-0.316975	3/98	14281,18626,19416	Fos,Per1,Rasd1
13_Summary	Reactome Gene Sets	R-MMU-2559580	Oxidative Stress Induced Senescence	-2.85575	-0.273878	3/109	12418,14281,326619,13871,16477	Cbx4,Fos,H4c1,Ercc2,Junb
13_Member	Reactome Gene Sets	R-MMU-2559580	Oxidative Stress Induced Senescence	-2.85575	-0.273878	3/109	12418,14281,326619	Cbx4,Fos,H4c1
13_Member	Reactome Gene Sets	R-MMU-2559583	Cellular Senescence	-2.32367	0	3/168	12418,14281,326619	Cbx4,Fos,H4c1
13_Member	GO Biological Processes	GO:0030099	myeloid cell differentiation	-2.03191	0	4/410	13871,14281,16477,326619	Ercc2,Fos,Junb,H4c1
14_Summary	GO Biological Processes	GO:0044283	small molecule biosynthetic process	-2.70362	-0.196384	6/659	11685,11687,12035,13653,17691,67876	Alox12e,Alox15,Bcat1,Egr1,Sik1,Coq10b
14_Member	GO Biological Processes	GO:0044283	small molecule biosynthetic process	-2.70362	-0.196384	6/659	11685,11687,12035,13653,17691,67876	Alox12e,Alox15,Bcat1,Egr1,Sik1,Coq10b
15_Summary	GO Biological Processes	GO:0009791	post-embryonic development	-2.59965	-0.135873	3/134	13871,18227,215418,12418,15370,326619,626802,14419	Ercc2,Nr4a2,Csrnp1,Cbx4,Nr4a1,H4c1,Gm14322,Gal
15_Member	GO Biological Processes	GO:0009791	post-embryonic development	-2.59965	-0.135873	3/134	13871,18227,215418	Ercc2,Nr4a2,Csrnp1
15_Member	Reactome Gene Sets	R-MMU-212436	Generic Transcription Pathway	-2.41862	-0.0305681	6/752	12418,13871,15370,18227,326619,626802	Cbx4,Ercc2,Nr4a1,Nr4a2,H4c1,Gm14322
15_Member	GO Biological Processes	GO:0071695	anatomical structure maturation	-2.14476	0	3/195	13871,14419,18227	Ercc2,Gal,Nr4a2
16_Summary	GO Biological Processes	GO:0010608	posttranscriptional regulation of gene expression	-2.38514	-0.017291	5/529	16667,18626,22352,387245,723966,16477	Krt17,Per1,Vim,Mirlet7b,Mirlet7c-2,Junb
16_Member	GO Biological Processes	GO:0010608	posttranscriptional regulation of gene expression	-2.38514	-0.017291	5/529	16667,18626,22352,387245,723966	Krt17,Per1,Vim,Mirlet7b,Mirlet7c-2
16_Member	GO Biological Processes	GO:0007565	female pregnancy	-2.35283	0	3/164	16477,387245,723966	Junb,Mirlet7b,Mirlet7c-2
16_Member	GO Biological Processes	GO:0044706	multi-multicellular organism process	-2.15088	0	3/194	16477,387245,723966	Junb,Mirlet7b,Mirlet7c-2
16_Member	GO Biological Processes	GO:0006402	mRNA catabolic process	-2.04559	0	3/212	22352,387245,723966	Vim,Mirlet7b,Mirlet7c-2

### Sheet: Annotation-positive
Input ID	Gene ID	Type	Tax ID	Homologene Gene ID	Homologene Gene Tax ID	Gene Symbol	Description	Biological Process (GO)	GO:0061298 retina vasculature development	GO:0001568 blood vessel development
Adamts6	108154	symbol	M. musculus	108154	M. musculus	Adamts6	a disintegrin-like and metallopeptidase (reprolysin type) with thrombospondin type 1 motif, 6	GO:0035904 aorta development;GO:0060976 coronary vasculature development;GO:0060840 artery development	0	1
Gga1	106039	symbol	M. musculus	106039	M. musculus	Gga1	golgi associated, gamma adaptin ear containing, ARF binding protein 1	GO:1903441 protein localization to ciliary membrane;GO:0043001 Golgi to plasma membrane protein transport;GO:0061951 establishment of protein localization to plasma membrane	0	0
Mir6955	102466210	symbol	M. musculus	102466210	M. musculus	Mir6955	microRNA 6955		0	0
Dgcr8	94223	symbol	M. musculus	94223	M. musculus	Dgcr8	DGCR8, microprocessor complex subunit	GO:0031053 primary miRNA processing;GO:0035196 production of miRNAs involved in gene silencing by miRNA;GO:0070918 production of small RNA involved in gene silencing by RNA	0	0
Gm24572	104795666	symbol	M. musculus	104795666	M. musculus	Gm24572	predicted gene, 24572		0	0
Mir1306	100316814	symbol	M. musculus	100316814	M. musculus	Mir1306	microRNA 1306		0	0
2010111I01Rik	72061	gene_synonym	M. musculus	72061	M. musculus	Aopep	aminopeptidase O	GO:0006508 proteolysis;GO:0019538 protein metabolic process;GO:1901564 organonitrogen compound metabolic process	0	0
Mir23b	387217	symbol	M. musculus	387217	M. musculus	Mir23b	microRNA 23b	GO:0061298 retina vasculature development in camera-type eye;GO:2001260 regulation of semaphorin-plexin signaling pathway;GO:0045766 positive regulation of angiogenesis	1	1
Mir24-1	387142	symbol	M. musculus	387142	M. musculus	Mir24-1	microRNA 24-1	GO:0061298 retina vasculature development in camera-type eye;GO:0045069 regulation of viral genome replication;GO:0045766 positive regulation of angiogenesis	1	1
Mir27b	387221	symbol	M. musculus	387221	M. musculus	Mir27b	microRNA 27b	GO:0061298 retina vasculature development in camera-type eye;GO:2001260 regulation of semaphorin-plexin signaling pathway;GO:0045766 positive regulation of angiogenesis	1	1
Bpifa1	18843	symbol	M. musculus	18843	M. musculus	Bpifa1	BPI fold containing family A, member 1	GO:1900229 negative regulation of single-species biofilm formation in or on host organism;GO:1900228 regulation of single-species biofilm formation in or on host organism;GO:1900191 negative regulation of single-species biofilm formation	0	0
Lcor	212391	symbol	M. musculus	212391	M. musculus	Lcor	ligand dependent nuclear receptor corepressor	GO:0000122 negative regulation of transcription by RNA polymerase II;GO:0045892 negative regulation of transcription, DNA-templated;GO:1903507 negative regulation of nucleic acid-templated transcription	0	0
Mir8091	102465884	symbol	M. musculus	102465884	M. musculus	Mir8091	microRNA 8091		0	0
