## Supplemental File 4 for "Developmental Reprogramming of Hypothalamic-Pituitary Axis in Mice by Common Environmental Pollutants"

### Sheet: BPS 
Ingenuity Canonical Pathways	-log(p-value)	p-value	Ratio	Molecules
GNRH Signaling	3.75	0.000177828	0.0231	EGR1,FOS,LHB,RASD1
Toll-like Receptor Signaling	3.59	0.00025704	0.0395	FOS,IL36G,TNFAIP3
PPAR Signaling	3.19	0.000645654	0.0288	FOS,IL36G,RASD1
Opioid Signaling Pathway	3.17	0.000676083	0.0162	FOS,FOSB,PENK,RASD1
CDK5 Signaling	3.14	0.000724436	0.0278	EGR1,FOSB,RASD1
Cholecystokinin/Gastrin-mediated Signaling	3.02	0.000954993	0.0252	FOS,IL36G,RASD1
TNFR2 Signaling	2.96	0.00109648	0.0667	FOS,TNFAIP3
IL-6 Signaling	2.96	0.00109648	0.024	FOS,IL36G,RASD1
Atherosclerosis Signaling	2.95	0.00112202	0.0238	ALOX15,CD36,IL36G
14-3-3-mediated Signaling	2.94	0.00114815	0.0236	FOS,RASD1,VIM
Role of Macrophages, Fibroblasts and Endothelial Cells in Rheumatoid Arthritis	2.79	0.00162181	0.0128	FOS,IL36G,RASD1,SFRP4
Glucocorticoid Receptor Signaling	2.67	0.00213796	0.0119	DUSP1,FOS,KRT17,RASD1
HMGB1 Signaling	2.61	0.00245471	0.0182	FOS,IL36G,RASD1
CXCR4 Signaling	2.6	0.00251189	0.018	EGR1,FOS,RASD1
TNFR1 Signaling	2.52	0.00301995	0.04	FOS,TNFAIP3
Acute Phase Response Signaling	2.51	0.0030903	0.0168	FOS,IL36G,RASD1
NF-κB Signaling	2.51	0.0030903	0.0168	IL36G,RASD1,TNFAIP3
UVC-Induced MAPK Signaling	2.5	0.00316228	0.0392	FOS,RASD1
NRF2-mediated Oxidative Stress Response	2.45	0.00354813	0.0159	FOS,JUNB,RASD1
ERK/MAPK Signaling	2.42	0.00380189	0.0155	DUSP1,FOS,RASD1
Adrenomedullin signaling pathway	2.4	0.00398107	0.0152	FOS,IL36G,RASD1
IL-2 Signaling	2.35	0.00446684	0.0328	FOS,RASD1
Thrombopoietin Signaling	2.32	0.0047863	0.0317	FOS,RASD1
CD40 Signaling	2.3	0.00501187	0.0308	FOS,TNFAIP3
Role of Osteoblasts, Osteoclasts and Chondrocytes in Rheumatoid Arthritis	2.26	0.00549541	0.0136	FOS,IL36G,SFRP4
IL-10 Signaling	2.25	0.00562341	0.029	FOS,IL36G
Growth Hormone Signaling	2.22	0.0060256	0.0282	CSHL1,FOS
Systemic Lupus Erythematosus Signaling	2.21	0.00616595	0.0131	FOS,IL36G,RASD1
ERK5 Signaling	2.21	0.00616595	0.0278	FOS,RASD1
Estrogen-Dependent Breast Cancer Signaling	2.19	0.00645654	0.027	FOS,RASD1
Erythropoietin Signaling	2.17	0.00676083	0.0263	FOS,RASD1
GDNF Family Ligand-Receptor Interactions	2.17	0.00676083	0.0263	FOS,RASD1
Neurotrophin/TRK Signaling	2.17	0.00676083	0.0263	FOS,RASD1
IL-3 Signaling	2.13	0.0074131	0.0253	FOS,RASD1
Thyroid Cancer Signaling	2.13	0.0074131	0.0253	FOS,RASD1
Renal Cell Carcinoma Signaling	2.12	0.00758578	0.025	FOS,RASD1
JAK/Stat Signaling	2.12	0.00758578	0.025	FOS,RASD1
Chemokine Signaling	2.12	0.00758578	0.025	FOS,RASD1
Prolactin Signaling	2.11	0.00776247	0.0247	FOS,RASD1
LPS-stimulated MAPK Signaling	2.1	0.00794328	0.0244	FOS,RASD1
VEGF Family Ligand-Receptor Interactions	2.08	0.00831764	0.0238	FOS,RASD1
PDGF Signaling	2.06	0.00870964	0.0233	FOS,RASD1
Ceramide Signaling	2.04	0.00912011	0.0227	FOS,RASD1
Regulation of IL-2 Expression in Activated and Anergic T Lymphocytes	2.03	0.00933254	0.0225	FOS,RASD1
Systemic Lupus Erythematosus In B Cell Signaling Pathway	2	0.01	0.0109	FOS,IL36G,RASD1
ErbB Signaling	1.99	0.0102329	0.0213	FOS,RASD1
TGF-β Signaling	1.97	0.0107152	0.0208	FOS,RASD1
UVA-Induced MAPK Signaling	1.95	0.0112202	0.0204	FOS,RASD1
Sumoylation Pathway	1.91	0.0123027	0.0194	CBX4,FOS
IGF-1 Signaling	1.9	0.0125893	0.0192	FOS,RASD1
T Cell Receptor Signaling	1.9	0.0125893	0.019	FOS,RASD1
HGF Signaling	1.85	0.0141254	0.018	FOS,RASD1
Leucine Degradation I	1.84	0.0144544	0.111	BCAT1
Apelin Endothelial Signaling Pathway	1.82	0.0151356	0.0174	FOS,RASD1
Role of Tissue Factor in Cancer	1.81	0.0154882	0.0171	EGR1,RASD1
Renin-Angiotensin Signaling	1.8	0.0158489	0.0169	FOS,RASD1
p38 MAPK Signaling	1.8	0.0158489	0.0169	DUSP1,IL36G
LXR/RXR Activation	1.78	0.0165959	0.0165	CD36,IL36G
P2Y Purigenic Receptor Signaling Pathway	1.74	0.018197	0.0157	FOS,RASD1
IL-12 Signaling and Production in Macrophages	1.71	0.0194984	0.0152	ALOX15,FOS
PI3K Signaling in B Lymphocytes	1.67	0.0213796	0.0145	FOS,RASD1
Ovarian Cancer Signaling	1.67	0.0213796	0.0144	LHB,RASD1
Hepatic Fibrosis Signaling Pathway	1.66	0.0218776	0.00815	FOS,IL36G,RASD1
Corticotropin Releasing Hormone Signaling	1.63	0.0234423	0.0138	FOS,NR4A1
Isoleucine Degradation I	1.62	0.0239883	0.0667	BCAT1
PKCθ Signaling in T Lymphocytes	1.58	0.0263027	0.0129	FOS,RASD1
Valine Degradation I	1.54	0.0288403	0.0556	BCAT1
T Cell Exhaustion Signaling Pathway	1.48	0.0331131	0.0114	FOS,RASD1
Role of NFAT in Regulation of the Immune Response	1.45	0.0354813	0.011	FOS,RASD1
B Cell Receptor Signaling	1.44	0.0363078	0.0108	EGR1,RASD1
Endothelin-1 Signaling	1.42	0.0380189	0.0106	FOS,RASD1
PPARα/RXRα Activation	1.42	0.0380189	0.0105	CD36,RASD1
ILK Signaling	1.42	0.0380189	0.0105	FOS,VIM
Regulation of the Epithelial-Mesenchymal Transition Pathway	1.41	0.0389045	0.0104	EGR1,RASD1
RAR Activation	1.4	0.0398107	0.0103	DUSP1,FOS
IL-17A Signaling in Gastric Cells	1.4	0.0398107	0.04	FOS
Bupropion Degradation	1.4	0.0398107	0.04	CYP2F1
IL-8 Signaling	1.38	0.0416869	0.01	FOS,RASD1
Acetone Degradation I (to Methylglyoxal)	1.32	0.047863	0.0333	CYP2F1
Circadian Rhythm Signaling	1.28	0.0524807	0.0303	PER1
Inhibition of Angiogenesis by TSP1	1.27	0.0537032	0.0294	CD36
IL-17A Signaling in Fibroblasts	1.26	0.0549541	0.0286	FOS
Signaling by Rho Family GTPases	1.22	0.060256	0.0082	FOS,VIM
Docosahexaenoic Acid (DHA) Signaling	1.22	0.060256	0.0263	ALOX15
April Mediated Signaling	1.21	0.0616595	0.0256	FOS
Colorectal Cancer Metastasis Signaling	1.2	0.0630957	0.00791	FOS,RASD1
B Cell Activating Factor Signaling	1.19	0.0645654	0.0244	FOS
Estrogen Biosynthesis	1.19	0.0645654	0.0244	CYP2F1
MIF Regulation of Innate Immunity	1.18	0.0660693	0.0238	FOS
Oncostatin M Signaling	1.17	0.0676083	0.0233	RASD1
Role of Hypercytokinemia/hyperchemokinemia in the Pathogenesis of Influenza	1.17	0.0676083	0.0233	IL36G
iNOS Signaling	1.15	0.0707946	0.0222	FOS
G-Protein Coupled Receptor Signaling	1.14	0.0724436	0.00735	DUSP1,RASD1
nNOS Signaling in Neurons	1.13	0.074131	0.0213	RASD1
Graft-versus-Host Disease Signaling	1.12	0.0758578	0.0208	IL36G
Melanoma Signaling	1.11	0.0776247	0.02	RASD1
UVB-Induced MAPK Signaling	1.09	0.0812831	0.0192	FOS
CD27 Signaling in Lymphocytes	1.08	0.0831764	0.0189	FOS
Role of Cytokines in Mediating Communication between Immune Cells	1.07	0.0851138	0.0185	IL36G
EGF Signaling	1.07	0.0851138	0.0182	FOS
Nicotine Degradation III	1.06	0.0870964	0.0179	CYP2F1
CNTF Signaling	1.05	0.0891251	0.0175	RASD1
Cancer Drug Resistance By Drug Efflux	1.04	0.0912011	0.0172	RASD1
Nur77 Signaling in T Lymphocytes	1.04	0.0912011	0.0169	NR4A1
Endometrial Cancer Signaling	1.03	0.0933254	0.0167	RASD1
Melatonin Degradation I	1.03	0.0933254	0.0167	CYP2F1
PCP pathway	1.03	0.0933254	0.0167	JUNB
Estrogen Receptor Signaling	1	0.1	0.0061	FOS,RASD1
ErbB2-ErbB3 Signaling	0.996	0.100925	0.0154	RASD1
Nicotine Degradation II	0.996	0.100925	0.0154	CYP2F1
Superpathway of Melatonin Degradation	0.996	0.100925	0.0154	CYP2F1
Regulation of Cellular Mechanics by Calpain Protease	0.996	0.100925	0.0154	RASD1
Calcium-induced T Lymphocyte Apoptosis	0.991	0.102094	0.0152	NR4A1
Systemic Lupus Erythematosus In T Cell Signaling Pathway	0.991	0.102094	0.00601	FOS,RASD1
Eicosanoid Signaling	0.991	0.102094	0.0152	ALOX15
ErbB4 Signaling	0.983	0.103992	0.0149	RASD1
Role of JAK1 and JAK3 in γc Cytokine Signaling	0.971	0.106905	0.0145	RASD1
SPINK1 General Cancer Pathway	0.971	0.106905	0.0145	RASD1
GM-CSF Signaling	0.967	0.107895	0.0143	RASD1
Actin Nucleation by ARP-WASP Complex	0.955	0.110917	0.0139	RASD1
Non-Small Cell Lung Cancer Signaling	0.951	0.111944	0.0137	RASD1
GPCR-Mediated Integration of Enteroendocrine Signaling Exemplified by an L Cell	0.951	0.111944	0.0137	GAL
Glioma Invasiveness Signaling	0.943	0.114025	0.0135	RASD1
FcγRIIB Signaling in B Lymphocytes	0.939	0.11508	0.0133	RASD1
IL-15 Signaling	0.939	0.11508	0.0133	RASD1
Angiopoietin Signaling	0.939	0.11508	0.0133	RASD1
Macropinocytosis Signaling	0.932	0.11695	0.0132	RASD1
Antiproliferative Role of Somatostatin Receptor 2	0.928	0.118032	0.013	RASD1
Agrin Interactions at Neuromuscular Junction	0.917	0.12106	0.0127	RASD1
IL-17 Signaling	0.91	0.123027	0.0125	RASD1
FLT3 Signaling in Hematopoietic Progenitor Cells	0.91	0.123027	0.0125	RASD1
Role of MAPK Signaling in the Pathogenesis of Influenza	0.91	0.123027	0.0125	RASD1
NF-κB Activation by Viruses	0.903	0.125026	0.0122	RASD1
PEDF Signaling	0.903	0.125026	0.0122	RASD1
HER-2 Signaling in Breast Cancer	0.893	0.127938	0.0119	RASD1
IL-4 Signaling	0.886	0.130017	0.0118	RASD1
BMP signaling pathway	0.886	0.130017	0.0118	RASD1
Molecular Mechanisms of Cancer	0.876	0.133045	0.00512	FOS,RASD1
RANK Signaling in Osteoclasts	0.873	0.133968	0.0114	FOS
Acute Myeloid Leukemia Signaling	0.87	0.134896	0.0112	RASD1
Altered T Cell and B Cell Signaling in Rheumatoid Arthritis	0.863	0.137088	0.0111	IL36G
Prostate Cancer Signaling	0.86	0.138038	0.011	RASD1
IL-1 Signaling	0.86	0.138038	0.011	FOS
CCR5 Signaling in Macrophages	0.848	0.141906	0.0106	FOS
Melanocyte Development and Pigmentation Signaling	0.848	0.141906	0.0106	RASD1
FAK Signaling	0.842	0.14388	0.0105	RASD1
Neuregulin Signaling	0.839	0.144877	0.0104	RASD1
α-Adrenergic Signaling	0.839	0.144877	0.0104	RASD1
Communication between Innate and Adaptive Immune Cells	0.839	0.144877	0.0104	IL36G
Bladder Cancer Signaling	0.833	0.146893	0.0103	RASD1
PAK Signaling	0.833	0.146893	0.0103	RASD1
Apoptosis Signaling	0.827	0.148936	0.0101	RASD1
VEGF Signaling	0.827	0.148936	0.0101	RASD1
Neuropathic Pain Signaling In Dorsal Horn Neurons	0.818	0.152055	0.0099	FOS
SAPK/JNK Signaling	0.812	0.15417	0.0098	RASD1
Chronic Myeloid Leukemia Signaling	0.81	0.154882	0.00971	RASD1
Mouse Embryonic Stem Cell Pluripotency	0.81	0.154882	0.00971	RASD1
Virus Entry via Endocytic Pathways	0.796	0.159956	0.00935	RASD1
Telomerase Signaling	0.796	0.159956	0.00935	RASD1
Paxillin Signaling	0.79	0.162181	0.00926	RASD1
Glioma Signaling	0.783	0.164816	0.00909	RASD1
Rac Signaling	0.777	0.167109	0.00893	RASD1
HIF1α Signaling	0.772	0.169044	0.00885	RASD1
NGF Signaling	0.77	0.169824	0.00877	RASD1
Endocannabinoid Developing Neuron Pathway	0.767	0.171002	0.0087	RASD1
fMLP Signaling in Neutrophils	0.762	0.172982	0.00862	RASD1
Fc Epsilon RI Signaling	0.759	0.174181	0.00855	RASD1
Role of PKR in Interferon Induction and Antiviral Response	0.759	0.174181	0.00855	FOS
Role of NANOG in Mammalian Embryonic Stem Cell Pluripotency	0.752	0.177011	0.0084	RASD1
CD28 Signaling in T Helper Cells	0.75	0.177828	0.00833	FOS
G Beta Gamma Signaling	0.742	0.181134	0.0082	RASD1
CCR3 Signaling in Eosinophils	0.735	0.184077	0.00806	RASD1
Gαi Signaling	0.733	0.184927	0.008	RASD1
Axonal Guidance Signaling	0.73	0.186209	0.00413	ADAMTS6,RASD1
FXR/RXR Activation	0.73	0.186209	0.00794	IL36G
PTEN Signaling	0.73	0.186209	0.00794	RASD1
Cardiac Hypertrophy Signaling (Enhanced)	0.726	0.187932	0.00411	IL36G,RASD1
Synaptic Long Term Potentiation	0.721	0.190108	0.00775	RASD1
p70S6K Signaling	0.721	0.190108	0.00775	RASD1
White Adipose Tissue Browning Pathway	0.721	0.190108	0.00775	VGF
Gα12/13 Signaling	0.717	0.191867	0.00769	RASD1
STAT3 Pathway	0.703	0.198153	0.00741	RASD1
Hereditary Breast Cancer Signaling	0.688	0.205116	0.00714	RASD1
Insulin Receptor Signaling	0.688	0.205116	0.00714	RASD1
D-myo-inositol (1,4,5,6)-Tetrakisphosphate Biosynthesis	0.686	0.206063	0.00709	DUSP1
D-myo-inositol (3,4,5,6)-tetrakisphosphate Biosynthesis	0.686	0.206063	0.00709	DUSP1
Type II Diabetes Mellitus Signaling	0.684	0.207014	0.00704	CD36
Aryl Hydrocarbon Receptor Signaling	0.68	0.20893	0.00699	FOS
Endocannabinoid Cancer Inhibition Pathway	0.68	0.20893	0.00699	VIM
Xenobiotic Metabolism General Signaling Pathway	0.68	0.20893	0.00699	RASD1
Relaxin Signaling	0.662	0.217771	0.00667	FOS
Epithelial Adherens Junction Signaling	0.658	0.219786	0.00658	RASD1
Role of Pattern Recognition Receptors in Recognition of Bacteria and Viruses	0.652	0.222844	0.00649	IL36G
3-phosphoinositide Degradation	0.65	0.223872	0.00645	DUSP1
D-myo-inositol-5-phosphate Metabolism	0.648	0.224905	0.00641	DUSP1
Regulation of eIF4 and p70S6K Signaling	0.644	0.226986	0.00637	RASD1
Aldosterone Signaling in Epithelial Cells	0.642	0.228034	0.00633	DUSP1
HOTAIR Regulatory Pathway	0.638	0.230144	0.00625	VIM
Tec Kinase Signaling	0.629	0.234963	0.0061	FOS
Glioblastoma Multiforme Signaling	0.625	0.237137	0.00606	RASD1
3-phosphoinositide Biosynthesis	0.625	0.237137	0.00606	DUSP1
Cdc42 Signaling	0.622	0.238781	0.00599	FOS
Tight Junction Signaling	0.62	0.239883	0.00595	FOS
Germ Cell-Sertoli Cell Junction Signaling	0.613	0.243781	0.00585	RASD1
Wnt/β-catenin Signaling	0.607	0.247172	0.00578	SFRP4
PI3K/AKT Signaling	0.604	0.248886	0.00571	RASD1
Granulocyte Adhesion and Diapedesis	0.593	0.25527	0.00556	IL36G
Ephrin Receptor Signaling	0.593	0.25527	0.00556	RASD1
Dendritic Cell Maturation	0.587	0.258821	0.00546	IL36G
Hepatic Cholestasis	0.583	0.261216	0.00541	IL36G
Sertoli Cell-Sertoli Cell Junction Signaling	0.583	0.261216	0.00541	RASD1
Production of Nitric Oxide and Reactive Oxygen Species in Macrophages	0.577	0.26485	0.00532	FOS
Synaptic Long Term Depression	0.575	0.266073	0.00529	RASD1
Agranulocyte Adhesion and Diapedesis	0.567	0.271019	0.00518	IL36G
Natural Killer Cell Signaling	0.559	0.276058	0.00508	RASD1
Gap Junction Signaling	0.558	0.276694	0.00505	RASD1
Superpathway of Inositol Phosphate Compounds	0.558	0.276694	0.00505	DUSP1
CREB Signaling in Neurons	0.541	0.28774	0.00483	RASD1
Thrombin Signaling	0.539	0.289068	0.00481	RASD1
mTOR Signaling	0.536	0.291072	0.00476	RASD1
Integrin Signaling	0.53	0.295121	0.00469	RASD1
Role of NFAT in Cardiac Hypertrophy	0.529	0.295801	0.00467	RASD1
Actin Cytoskeleton Signaling	0.523	0.299916	0.00459	RASD1
LPS/IL-1 Mediated Inhibition of RXR Function	0.513	0.306902	0.00446	IL36G
EIF2 Signaling	0.513	0.306902	0.00446	RASD1
cAMP-mediated signaling	0.506	0.311889	0.00439	DUSP1
Huntington's Disease Signaling	0.492	0.322107	0.00422	PENK
Cardiac Hypertrophy Signaling	0.488	0.325087	0.00417	RASD1
Phospholipase C Signaling	0.463	0.34435	0.00389	RASD1
Senescence Pathway	0.44	0.363078	0.00364	RASD1
Xenobiotic Metabolism Signaling	0.425	0.375837	0.00348	RASD1
Neuroinflammation Signaling Pathway	0.41	0.389045	0.00333	FOS
Synaptogenesis Signaling Pathway	0.397	0.400867	0.00321	RASD1
Protein Kinase A Signaling	0.319	0.479733	0.00251	DUSP1
Breast Cancer Regulation by Stathmin1	0.206	0.6223	0.00169	RASD1
