## Supplemental File 5 for "Developmental Reprogramming of Hypothalamic-Pituitary Axis in Mice by Common Environmental Pollutants"

### Sheet: BDE-47
Gene	log2(Control FPKM)	log2(BDE-47 FPKM)	log2(Ratio)	q Value	Ratio	FCh
Dio1	-0.26	-10	-9.74	0.00651	0.00116941	-855.13
Hist3h2bb-ps	-0.39	-10	-9.61	0.0166	0.00127968	-781.445
1700015F17Rik	-0.63	-10	-9.37	0.00651	0.00151129	-661.685
Cwc22	8.94	4.11	-4.83	0.00651	0.0351581	-28.443
Il1f9	2.35	-1.44	-3.79	0.00651	0.072293	-13.8326
3100003L05Rik	1.89	-1.63	-3.52	0.0436	0.0871715	-11.4716
Fam65a,Mir1966	6.05	3.19	-2.86	0.00651	0.137738	-7.26015
Krt17	2.14	-0.62	-2.75	0.00651	0.148651	-6.72717
Alox15	4.38	1.98	-2.4	0.00651	0.189465	-5.27803
Fos	5.36	2.96	-2.4	0.00651	0.189465	-5.27803
Ces2g	-0.77	-3.09	-2.33	0.047	0.198884	-5.02805
Upb1	0.13	-2.15	-2.29	0.0213	0.204476	-4.89056
Nr4a1	5.44	3.15	-2.29	0.00651	0.204476	-4.89056
Alox12e	4.48	2.27	-2.22	0.00651	0.214641	-4.65893
Tlr1	0.63	-1.53	-2.16	0.0128	0.223756	-4.46915
Arg1	1.37	-0.79	-2.16	0.0128	0.223756	-4.46915
Fosb	1.03	-1	-2.02	0.00651	0.246558	-4.05584
Dusp1	5.43	3.43	-2	0.00651	0.25	-4
Ptpmt1	5.05	3.08	-1.98	0.00651	0.25349	-3.94493
Tnc	-0.66	-2.6	-1.94	0.00651	0.260616	-3.83706
Lincppara,Mirlet7b,Mirlet7c-2	3.36	1.44	-1.92	0.00651	0.264255	-3.78423
Cartpt	2.93	1.01	-1.91	0.00651	0.266093	-3.75809
Atf3	1.31	-0.59	-1.89	0.0128	0.269807	-3.70635
Prr18	-0.61	-2.49	-1.88	0.0237	0.271684	-3.68075
Gm15645	1.67	-0.03	-1.7	0.016	0.307786	-3.24901
Vgf	2.44	0.74	-1.7	0.00651	0.307786	-3.24901
Tfpi	3.66	1.99	-1.67	0.00651	0.314253	-3.18215
Slc7a11	-0.4	-2.03	-1.63	0.00651	0.323088	-3.09513
Sik1	4.11	2.5	-1.61	0.00651	0.327598	-3.05252
Penk	5.97	4.36	-1.61	0.00651	0.327598	-3.05252
H2-Eb1,H2-Eb2	2.45	0.87	-1.59	0.0128	0.332171	-3.01049
S100a6	4.94	3.4	-1.54	0.00651	0.343885	-2.90795
Nr4a2	4.41	2.89	-1.53	0.00651	0.346277	-2.88786
Alpl	0.53	-0.98	-1.51	0.0154	0.351111	-2.8481
Elfn1	-0.51	-2	-1.49	0.0356	0.356013	-2.80889
Haus4	1.29	-0.2	-1.49	0.0252	0.356013	-2.80889
Alox12	0.61	-0.86	-1.47	0.0128	0.360982	-2.77022
Acta2	0.79	-0.68	-1.47	0.0137	0.360982	-2.77022
2610507I01Rik	1.44	0.05	-1.4	0.0118	0.378929	-2.63902
Cdh1,Cdh3	2.66	1.26	-1.4	0.00651	0.378929	-2.63902
Fabp4	3.63	2.24	-1.4	0.0128	0.378929	-2.63902
Hspb1	5.07	3.7	-1.37	0.00651	0.386891	-2.58471
Dancr,Snora26	4.91	3.6	-1.31	0.00651	0.403321	-2.47942
Ercc2,Mir343	5.2	3.89	-1.31	0.00651	0.403321	-2.47942
Arhgap28	-0.23	-1.51	-1.28	0.0128	0.411796	-2.42839
Gm19757	2.28	1.02	-1.26	0.00651	0.417544	-2.39496
Egr1	6.13	4.87	-1.26	0.00651	0.417544	-2.39496
Mpzl2	2.52	1.27	-1.25	0.00651	0.420448	-2.37841
Csrnp1	2.98	1.74	-1.24	0.00651	0.423373	-2.36199
Cnksr3	2.4	1.2	-1.2	0.00651	0.435275	-2.2974
Fggy	4.82	3.62	-1.2	0.00651	0.435275	-2.2974
Ifit3	2.04	0.87	-1.17	0.0128	0.444421	-2.25012
Lgals3	3.44	2.28	-1.16	0.00651	0.447513	-2.23457
Rasd1	5.52	4.36	-1.16	0.00651	0.447513	-2.23457
Klf4	1.05	-0.08	-1.13	0.0128	0.456916	-2.18859
Gem	3.2	2.08	-1.12	0.00651	0.460094	-2.17347
Nupr1	4.7	3.58	-1.12	0.0128	0.460094	-2.17347
Cyp4b1	0.92	-0.19	-1.11	0.0427	0.463294	-2.15846
Rrad	1.64	0.53	-1.11	0.0374	0.463294	-2.15846
Crabp2	3.31	2.2	-1.11	0.0128	0.463294	-2.15846
Lamb3	0.35	-0.74	-1.09	0.0198	0.469761	-2.12874
Fn1	-0.71	-1.78	-1.08	0.0258	0.473029	-2.11404
Zc3h12a	1.01	-0.06	-1.07	0.0344	0.476319	-2.09943
Tex11	0.91	-0.15	-1.06	0.0137	0.479632	-2.08493
Cyp26b1	2.46	1.41	-1.04	0.0456	0.486327	-2.05623
Rab7b	0.87	-0.15	-1.02	0.0468	0.493116	-2.02792
Vim	4.66	3.64	-1.02	0.00651	0.493116	-2.02792
Mia	6.65	5.63	-1.02	0.00651	0.493116	-2.02792
1700019G17Rik,Cml2	2.89	1.88	-1.01	0.00651	0.496546	-2.01391
Fosl2	4.31	3.31	-1	0.00651	0.5	-2
Tmsb15b1,Tmsb15b2,Tmsb15l	4.85	3.88	-0.97	0.0128	0.510506	-1.95884
Adamts1	2.04	1.07	-0.96	0.00651	0.514057	-1.94531
Npnt	2.07	1.11	-0.96	0.0118	0.514057	-1.94531
Myo5b	2.77	1.81	-0.96	0.00651	0.514057	-1.94531
Ceacam10	3.79	2.83	-0.96	0.0128	0.514057	-1.94531
Bmp7	1.06	0.11	-0.95	0.0145	0.517632	-1.93187
Tuba1c	1.94	0.99	-0.95	0.0294	0.517632	-1.93187
Serpinb1a	2.94	2	-0.94	0.0128	0.521233	-1.91853
Per1	4.48	3.54	-0.94	0.00651	0.521233	-1.91853
Elf3	2.28	1.35	-0.93	0.0128	0.524858	-1.90528
Clstn2	1.89	0.98	-0.92	0.0128	0.528509	-1.89212
Wscd1	2.89	1.97	-0.92	0.0128	0.528509	-1.89212
Papss2	1.81	0.9	-0.91	0.0128	0.532185	-1.87905
F2rl1	1.21	0.32	-0.89	0.04	0.539614	-1.85318
Gldc	1.93	1.06	-0.88	0.0128	0.543367	-1.84038
Gal	6.45	5.58	-0.88	0.0118	0.543367	-1.84038
Col12a1	-0.91	-1.78	-0.87	0.0465	0.547147	-1.82766
Sh3pxd2b	2.14	1.27	-0.87	0.0128	0.547147	-1.82766
Lama1	2.59	1.72	-0.87	0.0222	0.547147	-1.82766
Sh3rf2	0.59	-0.27	-0.86	0.0306	0.550953	-1.81504
Prodh	2.61	1.75	-0.86	0.0128	0.550953	-1.81504
Gpt2	3.55	2.68	-0.86	0.00651	0.550953	-1.81504
Prima1	1.16	0.32	-0.85	0.0291	0.554785	-1.8025
Chrnb3	3.71	2.86	-0.85	0.00651	0.554785	-1.8025
Nell2	3.6	2.77	-0.84	0.00651	0.558644	-1.79005
Cd44	1.89	1.06	-0.83	0.0128	0.562529	-1.77769
BC021891	1.08	0.27	-0.81	0.0255	0.570382	-1.75321
Pgm5	1.47	0.66	-0.81	0.0128	0.570382	-1.75321
Prr15l	3.47	2.65	-0.81	0.0128	0.570382	-1.75321
Tm4sf1	4.97	4.15	-0.81	0.0128	0.570382	-1.75321
Junb	5.05	4.24	-0.81	0.0128	0.570382	-1.75321
Vdr	2.19	1.39	-0.8	0.0118	0.574349	-1.7411
Cryab	4.29	3.5	-0.8	0.0128	0.574349	-1.7411
Nr4a3	1.83	1.05	-0.78	0.0128	0.582367	-1.71713
Aldh3a1	3.54	2.76	-0.78	0.0128	0.582367	-1.71713
Ptrf	4.17	3.39	-0.78	0.00651	0.582367	-1.71713
Syt12	1.6	0.83	-0.77	0.045	0.586417	-1.70527
Tcaf2	1.76	0.99	-0.77	0.0213	0.586417	-1.70527
Olfml3	3.67	2.89	-0.77	0.0128	0.586417	-1.70527
Plat	5.3	4.53	-0.77	0.00651	0.586417	-1.70527
Errfi1	3.82	3.07	-0.75	0.0118	0.594604	-1.68179
Lbp	4.14	3.41	-0.73	0.00651	0.602904	-1.65864
Anxa3	4.18	3.45	-0.73	0.0128	0.602904	-1.65864
Cyp2f2	5.71	4.99	-0.72	0.00651	0.607097	-1.64718
Aldh1a1,E030003E18Rik	3.87	3.16	-0.71	0.0128	0.61132	-1.6358
Phgdh	4.19	3.48	-0.71	0.0128	0.61132	-1.6358
Gsn	4.66	3.95	-0.71	0.00651	0.61132	-1.6358
Coq10b	5.17	4.46	-0.71	0.00651	0.61132	-1.6358
Wnt10a	2.93	2.23	-0.7	0.0228	0.615572	-1.6245
Lgr6	0.83	0.14	-0.69	0.0412	0.619854	-1.61328
Dusp8	2.02	1.34	-0.69	0.0128	0.619854	-1.61328
Snhg11	6.42	5.74	-0.69	0.0128	0.619854	-1.61328
Met	1.67	0.99	-0.68	0.0128	0.624165	-1.60214
Cachd1	1.97	1.29	-0.68	0.0128	0.624165	-1.60214
Sfrp5	2.68	2	-0.68	0.0436	0.624165	-1.60214
Sox13	2.81	2.13	-0.68	0.0128	0.624165	-1.60214
Csf1	1.92	1.25	-0.67	0.0237	0.628507	-1.59107
4931429I11Rik	3.27	2.6	-0.67	0.0128	0.628507	-1.59107
Zfp36	3.05	2.39	-0.66	0.045	0.632878	-1.58008
Pim3	4.73	4.08	-0.66	0.0142	0.632878	-1.58008
Cd109	1.18	0.54	-0.65	0.0403	0.63728	-1.56917
Aldh1l1	3.17	2.52	-0.65	0.0128	0.63728	-1.56917
Rnf149,Snord89	5.49	4.84	-0.65	0.0186	0.63728	-1.56917
Ptpru	2.55	1.9	-0.64	0.0326	0.641713	-1.55833
Chrna6	3.16	2.52	-0.64	0.0412	0.641713	-1.55833
Hapln1	3.41	2.78	-0.63	0.0128	0.646176	-1.54756
Col18a1	3.1	2.48	-0.62	0.0128	0.650671	-1.53688
Sstr3	3.86	3.23	-0.62	0.0128	0.650671	-1.53688
Sh3bgrl3	5.05	4.43	-0.62	0.0383	0.650671	-1.53688
Hunk	2.81	2.2	-0.61	0.0128	0.655197	-1.52626
Trib1	2.95	2.34	-0.61	0.0243	0.655197	-1.52626
Slc40a1	3.21	2.6	-0.61	0.0131	0.655197	-1.52626
Faap20	4.77	4.15	-0.61	0.0303	0.655197	-1.52626
Thsd4	1.47	0.87	-0.6	0.0231	0.659754	-1.51572
Serping1	3.54	2.95	-0.6	0.0433	0.659754	-1.51572
Eno1	5.44	4.84	-0.6	0.0128	0.659754	-1.51572
Btg2	6.3	5.7	-0.6	0.0118	0.659754	-1.51572
Lgi1	1.98	1.39	-0.59	0.045	0.664343	-1.50525
Ces1d	3.94	3.35	-0.59	0.0186	0.664343	-1.50525
Cpxm2	3.64	3.07	-0.58	0.0128	0.668964	-1.49485
Snrpg	7.45	6.87	-0.58	0.0128	0.668964	-1.49485
Nhsl1	1.85	1.28	-0.57	0.0285	0.673617	-1.48452
Fzd1	2.42	1.87	-0.55	0.0479	0.68302	-1.46409
Nacc2	2.85	2.32	-0.54	0.0128	0.687771	-1.45397
Mest,Mir335	6.96	6.42	-0.54	0.0473	0.687771	-1.45397
Gab1	3.3	2.78	-0.53	0.0397	0.692555	-1.44393
Pla2g7	5.65	5.12	-0.53	0.0128	0.692555	-1.44393
Anxa2	6.9	6.37	-0.53	0.0128	0.692555	-1.44393
Gng5	7.01	6.48	-0.53	0.0178	0.692555	-1.44393
Aldh1a2	4.97	4.45	-0.52	0.0128	0.697372	-1.43396
Mir704,Pdia4	6.9	6.38	-0.52	0.0128	0.697372	-1.43396
Epas1	3.81	3.31	-0.51	0.0139	0.702222	-1.42405
Mmp15	3.08	2.59	-0.5	0.0371	0.707107	-1.41421
Irs2	3.39	2.89	-0.5	0.0359	0.707107	-1.41421
Epb4.1l4b	4.05	3.55	-0.5	0.0326	0.707107	-1.41421
Gpc3	4.75	4.26	-0.5	0.0255	0.707107	-1.41421
Spp1	7.46	6.97	-0.49	0.0128	0.712025	-1.40444
Podxl	3.47	3.01	-0.47	0.0326	0.721965	-1.38511
Tshb	9.52	9.04	-0.47	0.0128	0.721965	-1.38511
Actn1	4.08	3.62	-0.46	0.0258	0.726986	-1.37554
Nes	4.37	3.91	-0.46	0.0291	0.726986	-1.37554
Neat1	6.39	5.93	-0.46	0.0128	0.726986	-1.37554
Slc15a2	3.66	3.22	-0.45	0.0456	0.732043	-1.36604
Cilp	4.04	3.59	-0.45	0.0442	0.732043	-1.36604
Cx3cl1	4.57	4.11	-0.45	0.0344	0.732043	-1.36604
Amotl1	3.83	3.39	-0.44	0.016	0.737135	-1.3566
Add3	4.39	3.96	-0.43	0.038	0.742262	-1.34723
Ly6e	6.01	5.59	-0.43	0.0389	0.742262	-1.34723
Rbp4	6.54	6.12	-0.43	0.0427	0.742262	-1.34723
Tmsb4x	9.21	8.78	-0.43	0.0172	0.742262	-1.34723
Krt18	6.19	5.77	-0.42	0.04	0.747425	-1.33793
Eif1	8.5	8.11	-0.38	0.0395	0.768438	-1.30134
Smg1	4	4.4	0.39	0.0288	1.31039	1.31039
Trp53inp1	5.3	5.69	0.39	0.0353	1.31039	1.31039
Vapa	6.35	6.74	0.39	0.0479	1.31039	1.31039
Ptpn4	3.41	3.81	0.4	0.0439	1.31951	1.31951
Mgea5	5.31	5.7	0.4	0.0421	1.31951	1.31951
Casc4	5.83	6.24	0.4	0.0195	1.31951	1.31951
Zfp329	3.06	3.48	0.43	0.0445	1.34723	1.34723
Nf1	3.32	3.75	0.43	0.0459	1.34723	1.34723
Kdm7a	2.86	3.3	0.44	0.0365	1.3566	1.3566
Rnf38	3.31	3.75	0.44	0.0482	1.3566	1.3566
Ddhd1,Mir5131	4.54	4.98	0.44	0.0267	1.3566	1.3566
Msi2	5.52	5.97	0.44	0.0294	1.3566	1.3566
Gtf2a1	4.03	4.48	0.45	0.0198	1.36604	1.36604
Ptp4a2	5.92	6.37	0.45	0.0128	1.36604	1.36604
B230354K17Rik	3.07	3.53	0.46	0.047	1.37554	1.37554
Hook3	3.65	4.11	0.46	0.0131	1.37554	1.37554
Lmtk3	3.73	4.19	0.46	0.0359	1.37554	1.37554
Arf6	4.2	4.66	0.46	0.0204	1.37554	1.37554
Ubc	4.54	5	0.46	0.0338	1.37554	1.37554
Psd	4.84	5.29	0.46	0.0365	1.37554	1.37554
Ptges3	6.78	7.24	0.46	0.0128	1.37554	1.37554
Cdkn1b	5.91	6.38	0.47	0.0134	1.38511	1.38511
Adamts6	2.84	3.32	0.48	0.0303	1.39474	1.39474
Il6ra	2.98	3.46	0.48	0.0371	1.39474	1.39474
Pax7	3.59	4.07	0.48	0.0231	1.39474	1.39474
Neb	2.21	2.7	0.49	0.0243	1.40444	1.40444
Ncam2	3.23	3.71	0.49	0.0397	1.40444	1.40444
Anxa4	5.52	6.01	0.49	0.021	1.40444	1.40444
Plcxd3	1.54	2.04	0.5	0.0395	1.41421	1.41421
Runx1t1	2.97	3.46	0.5	0.0166	1.41421	1.41421
BC005561,D930016D06Rik	3.17	3.67	0.5	0.0468	1.41421	1.41421
Rfx3	3.37	3.87	0.5	0.0128	1.41421	1.41421
Cpeb4	4.36	4.86	0.5	0.0128	1.41421	1.41421
Phip	4.76	5.26	0.5	0.0128	1.41421	1.41421
Cbx1	6.78	7.28	0.5	0.0128	1.41421	1.41421
Otud1	3.03	3.54	0.51	0.045	1.42405	1.42405
Casp2	3.89	4.41	0.52	0.0318	1.43396	1.43396
Magi1	4.63	5.15	0.52	0.024	1.43396	1.43396
Cxxc4	3.32	3.85	0.53	0.0128	1.44393	1.44393
Scn3a	3.51	4.05	0.53	0.0128	1.44393	1.44393
Peg10	4	4.53	0.53	0.0128	1.44393	1.44393
Sox4	4.27	4.8	0.53	0.0128	1.44393	1.44393
Pum1	5.13	5.67	0.53	0.0225	1.44393	1.44393
Cnp	3.08	3.62	0.54	0.0482	1.45397	1.45397
Snhg17	3.5	4.04	0.54	0.0128	1.45397	1.45397
Thnsl1	2.51	3.07	0.55	0.0246	1.46409	1.46409
Cdh7	2.73	3.28	0.55	0.0288	1.46409	1.46409
Lbr	2.94	3.5	0.55	0.0222	1.46409	1.46409
Ugt8a	2.65	3.21	0.56	0.0228	1.47427	1.47427
Nrip3	2.6	3.17	0.57	0.0134	1.48452	1.48452
Nvl	3.48	4.06	0.57	0.0134	1.48452	1.48452
Ypel5	5.02	5.59	0.57	0.0128	1.48452	1.48452
Leng8	5.47	6.04	0.57	0.00651	1.48452	1.48452
Galnt13	1.65	2.23	0.58	0.0128	1.49485	1.49485
Nbeal1	2.38	2.96	0.58	0.0118	1.49485	1.49485
Ddah1	3.15	3.74	0.58	0.0128	1.49485	1.49485
Szrd1	4.03	4.62	0.59	0.0128	1.50525	1.50525
5730403I07Rik	4.36	4.95	0.59	0.0128	1.50525	1.50525
Asph	6.49	7.08	0.59	0.00651	1.50525	1.50525
Pcnp	6.56	7.15	0.59	0.0128	1.50525	1.50525
Necab1	1.31	1.91	0.6	0.0353	1.51572	1.51572
Dcx	0.51	1.12	0.61	0.0276	1.52626	1.52626
9330133O14Rik	2.68	3.3	0.61	0.0154	1.52626	1.52626
Sv2b	3.02	3.63	0.61	0.0128	1.52626	1.52626
Zbtb16	2.65	3.27	0.62	0.0128	1.53688	1.53688
Ss18l1	2.75	3.38	0.62	0.0128	1.53688	1.53688
Ugcg	4.09	4.72	0.62	0.0128	1.53688	1.53688
Mrfap1	8.41	9.04	0.63	0.00651	1.54756	1.54756
Pgr	1.18	1.82	0.64	0.0172	1.55833	1.55833
Napepld	1.64	2.28	0.64	0.0303	1.55833	1.55833
Crocc	2.16	2.8	0.64	0.0128	1.55833	1.55833
Hykk	1.32	1.96	0.65	0.0231	1.56917	1.56917
Dusp7	1.67	2.32	0.65	0.0359	1.56917	1.56917
Apold1	1.61	2.27	0.66	0.0252	1.58008	1.58008
Inafm2	3.22	3.88	0.66	0.0128	1.58008	1.58008
Scn2a1	1.78	2.45	0.67	0.0128	1.59107	1.59107
Gm38671,Mcf2l	4.96	5.63	0.67	0.0204	1.59107	1.59107
Fdx1l,Gm38431,Mir7082,Raver1	5.1	5.77	0.67	0.0128	1.59107	1.59107
5730409E04Rik	4.01	4.7	0.69	0.00651	1.61328	1.61328
Dpp10	1.58	2.27	0.7	0.0368	1.6245	1.6245
2500004C02Rik	2	2.7	0.7	0.0368	1.6245	1.6245
Kantr	3.37	4.07	0.7	0.0118	1.6245	1.6245
Caps2	2.62	3.33	0.71	0.0128	1.6358	1.6358
Btg1	4.55	5.25	0.71	0.00651	1.6358	1.6358
Colgalt2	2.57	3.3	0.73	0.0128	1.65864	1.65864
Cntnap5b	0.11	0.86	0.75	0.0297	1.68179	1.68179
Rpusd2	0.4	1.15	0.75	0.0282	1.68179	1.68179
Ntm	1.68	2.43	0.75	0.0137	1.68179	1.68179
Mycn	2.01	2.76	0.76	0.0397	1.69349	1.69349
Spock3	2.93	3.69	0.76	0.00651	1.69349	1.69349
Satb2	0.37	1.14	0.77	0.0186	1.70527	1.70527
Cep97	2.71	3.48	0.77	0.0128	1.70527	1.70527
Dctn5	5.38	6.16	0.78	0.00651	1.71713	1.71713
Lurap1l	4.04	4.83	0.79	0.0128	1.72907	1.72907
Col19a1	0.42	1.23	0.81	0.0128	1.75321	1.75321
Brd1	4.31	5.11	0.81	0.0128	1.75321	1.75321
Cntn4	0.52	1.35	0.82	0.0186	1.76541	1.76541
Vwde	0.89	1.71	0.82	0.0128	1.76541	1.76541
Slc35d3	1.1	1.92	0.83	0.0279	1.77769	1.77769
Pirt	0.76	1.61	0.84	0.0128	1.79005	1.79005
C030023E24Rik	0.94	1.78	0.84	0.0213	1.79005	1.79005
Rad51b	2.52	3.38	0.86	0.045	1.81504	1.81504
Ccdc88a	3.66	4.54	0.88	0.00651	1.84038	1.84038
Dpysl2	4.47	5.35	0.88	0.00651	1.84038	1.84038
Gnrhr	5.39	6.27	0.88	0.00651	1.84038	1.84038
Ccdc30	3.28	4.18	0.9	0.0128	1.86607	1.86607
Mir3082,Rhbdl1,Rhot2,Stub1,Wdr90	6.83	7.75	0.92	0.00651	1.89212	1.89212
Lrrc4c	2.05	2.99	0.94	0.0309	1.91853	1.91853
Kcnt2	-0.51	0.44	0.95	0.0433	1.93187	1.93187
Nudt3	5.5	6.46	0.96	0.00651	1.94531	1.94531
Cacna1e	-0.17	0.8	0.97	0.0128	1.95884	1.95884
Mboat1	2.46	3.43	0.97	0.00651	1.95884	1.95884
F630042J09Rik	-0.13	0.86	0.99	0.0368	1.98618	1.98618
Bpifa1	1.62	2.63	1.01	0.0315	2.01391	2.01391
Ccl28	0.62	1.64	1.02	0.0128	2.02792	2.02792
Kcna6	-1.55	-0.48	1.06	0.0465	2.08493	2.08493
Lck,Mir8119	1.26	2.31	1.06	0.0249	2.08493	2.08493
Fcrls	0.32	1.4	1.08	0.0389	2.11404	2.11404
Mir135a-2,Rmst	3.91	5.02	1.11	0.00651	2.15846	2.15846
Tmem181b-ps,Tmem181c-ps	3.78	4.93	1.15	0.00651	2.21914	2.21914
A730046J19Rik	-0.05	1.11	1.16	0.0128	2.23457	2.23457
Scn9a	1.15	2.38	1.22	0.00651	2.32947	2.32947
Nov	2.27	3.49	1.23	0.00651	2.34567	2.34567
Cd36	1.92	3.23	1.31	0.00651	2.47942	2.47942
Mir345,Slc25a47	1.59	2.94	1.35	0.0189	2.54912	2.54912
4930526I15Rik	2.13	3.48	1.35	0.0228	2.54912	2.54912
2900076A07Rik,Mir1839	5.38	6.91	1.53	0.00651	2.88786	2.88786
Chpf2,Mir671	4.19	5.73	1.54	0.00651	2.90795	2.90795
Cd74,Mir5107	5.43	6.97	1.54	0.00651	2.90795	2.90795
Pgpep1l	1.57	3.12	1.55	0.0128	2.92817	2.92817
Grp	0.09	1.84	1.75	0.0279	3.36359	3.36359
Mir8091	0.21	2.09	1.89	0.0128	3.70635	3.70635
Dalrd3,Mir191,Mir425	4.09	6.2	2.11	0.0118	4.31691	4.31691
Gm3604	2.05	4.45	2.4	0.0258	5.27803	5.27803
2010005H15Rik	-10	1.7	11.7	0.00651	3326.99	3326.99
