## Supplemental File 7 for "Developmental Reprogramming of Hypothalamic-Pituitary Axis in Mice by Common Environmental Pollutants"

### Sheet: BDE-47
Ingenuity Canonical Pathways	-log(p-value)	p-value	Ratio	Molecules									Immune?	Rasd1, fos, jun?
Hepatic Fibrosis / Hepatic Stellate Cell Activation	4.16	6.91831e-05	0.0538	ACTA2,COL12A1,COL18A1,COL19A1,CSF1,FN1,IL6R,LAMA1,LBP,MET									y	n
Atherosclerosis Signaling	3.92	0.000120226	0.0635	ALOX12,ALOX15,CD36,COL18A1,CSF1,IL36G,PLA2G7,RBP4									y	n
Acute Phase Response Signaling	3.58	0.000263027	0.0503	CRABP2,FN1,FOS,IL36G,IL6R,LBP,RASD1,RBP4,SERPING1									y	y
Role of Osteoblasts, Osteoclasts and Chondrocytes in Rheumatoid Arthritis	3.56	0.000275423	0.0455	ALPL,BMP7,CSF1,FOS,FZD1,GSN,IL36G,SFRP5,SPP1,WNT10A									y	y
Osteoarthritis Pathway	3.06	0.000870964	0.0427	ALPL,ANXA2,CASP2,ELF3,EPAS1,FN1,FZD1,RBP4,SPP1									y	n
Role of Macrophages, Fibroblasts and Endothelial Cells in Rheumatoid Arthritis	2.94	0.00114815	0.0353	CSF1,F2RL1,FN1,FOS,FZD1,IL36G,IL6R,RASD1,SFRP5,TLR1,WNT10A									y	y
Remodeling of Epithelial Adherens Junctions	2.92	0.00120226	0.0735	ACTA2,ACTN1,ARF6,MET,TUBA1C									n	n
Hepatic Fibrosis Signaling Pathway	2.86	0.00138038	0.0326	ACTA2,CACNA1E,CCDC88A,CDKN1B,COL18A1,FOS,FZD1,IL36G,IRS2,RASD1,SPP1,WNT10A									y	y
Aryl Hydrocarbon Receptor Signaling	2.83	0.00147911	0.049	ALDH1A2,ALDH1L1,ALDH3A1,CDKN1B,FOS,HSPB1,PTGES3									n	y
Toll-like Receptor Signaling	2.71	0.00194984	0.0658	FOS,IL36G,LBP,TLR1,UBC									y	y
VDR/RXR Activation	2.66	0.00218776	0.0641	CDKN1B,KLF4,SERPINB1,SPP1,VDR									n	n
Renal Cell Carcinoma Signaling	2.61	0.00245471	0.0625	FOS,GAB1,MET,RASD1,UBC									n	y
IL-6 Signaling	2.45	0.00354813	0.048	FOS,HSPB1,IL36G,IL6R,LBP,RASD1									y	y
Wnt/β-catenin Signaling	2.37	0.0042658	0.0405	CD44,FZD1,SFRP5,SOX13,SOX4,UBC,WNT10A									n	n
Citrulline Biosynthesis	2.33	0.00467735	0.222	ARG1,LOC102724788/PRODH									n	n
ILK Signaling	2.15	0.00707946	0.0368	ACTA2,ACTN1,FN1,FOS,IRS2,KRT18,VIM									y	y
Agranulocyte Adhesion and Diapedesis	2.11	0.00776247	0.0363	ACTA2,CCL28,CX3CL1,FN1,IL36G,MMP15,Podxl									y	n
Epithelial Adherens Junction Signaling	2.05	0.00891251	0.0395	ACTA2,ACTN1,MAGI1,MET,RASD1,TUBA1C									n	y
HGF Signaling	2.01	0.00977237	0.045	ELF3,FOS,GAB1,MET,RASD1									n	y
3-phosphoinositide Degradation	2.01	0.00977237	0.0387	ALPL,CILP,DUSP1,DUSP8,NUDT3,PTPMT1									n	n
Colorectal Cancer Metastasis Signaling	2	0.01	0.0316	FOS,FZD1,GNG5,IL6R,MMP15,RASD1,TLR1,WNT10A									y	y
HOTAIR Regulatory Pathway	1.94	0.0114815	0.0375	CD44,MET,MMP15,SPP1,VIM,WNT10A									n	n
Axonal Guidance Signaling	1.93	0.011749	0.0248	ADAMTS1,ADAMTS6,BMP7,DPYSL2,FZD1,GNG5,LRRC4C,MET,MMP15,RASD1,TUBA1C,WNT10A									n	y
GDNF Family Ligand-Receptor Interactions	1.92	0.0120226	0.0526	FOS,GAB1,IRS2,RASD1									n	y
Macropinocytosis Signaling	1.92	0.0120226	0.0526	ARF6,CSF1,MET,RASD1									n	y
Superpathway of Citrulline Metabolism	1.89	0.0128825	0.133	ARG1,LOC102724788/PRODH									n	n
Role of NANOG in Mammalian Embryonic Stem Cell Pluripotency	1.89	0.0128825	0.042	BMP7,FZD1,GAB1,RASD1,WNT10A									n	n
GP6 Signaling Pathway	1.89	0.0128825	0.042	COL12A1,COL18A1,COL19A1,LAMA1,LAMB3									n	n
GNRH Signaling	1.79	0.0162181	0.0347	CACNA1E,EGR1,FOS,GNG5,GNRHR,RASD1									n	y
Histamine Degradation	1.79	0.0162181	0.118	ALDH1A2,ALDH3A1									n	n
LPS/IL-1 Mediated Inhibition of RXR Function	1.78	0.0165959	0.0312	ALDH1A2,ALDH1L1,ALDH3A1,FABP4,IL36G,LBP,PAPSS2									y	n
14-3-3-mediated Signaling	1.77	0.0169824	0.0394	CDKN1B,FOS,RASD1,TUBA1C,VIM									n	y
TR/RXR Activation	1.77	0.0169824	0.0476	DIO1,ENO1,SYT12,TSHB									n	n
Oxidative Ethanol Degradation III	1.69	0.0204174	0.105	ALDH1A2,ALDH3A1									n	n
Altered T Cell and B Cell Signaling in Rheumatoid Arthritis	1.67	0.0213796	0.0444	CSF1,IL36G,SPP1,TLR1									y	n
Fatty Acid α-oxidation	1.65	0.0223872	0.1	ALDH1A2,ALDH3A1									n	n
Alanine Degradation III	1.63	0.0234423	0.5	GPT2									n	n
Alanine Biosynthesis II	1.63	0.0234423	0.5	GPT2									n	n
Sulfate Activation for Sulfonation	1.63	0.0234423	0.5	PAPSS2									n	n
Cardiolipin Biosynthesis II	1.63	0.0234423	0.5	PTPMT1									n	n
Endothelin-1 Signaling	1.63	0.0234423	0.0319	CASP2,FOS,GAB1,NAPEPLD,PLA2G7,RASD1									n	y
Putrescine Degradation III	1.61	0.0245471	0.0952	ALDH1A2,ALDH3A1									n	n
D-myo-inositol (1,4,5,6)-Tetrakisphosphate Biosynthesis	1.6	0.0251189	0.0355	ALPL,CILP,DUSP1,DUSP8,NUDT3									n	n
D-myo-inositol (3,4,5,6)-tetrakisphosphate Biosynthesis	1.6	0.0251189	0.0355	ALPL,CILP,DUSP1,DUSP8,NUDT3									n	n
Regulation of the Epithelial-Mesenchymal Transition Pathway	1.59	0.025704	0.0312	EGR1,FZD1,GAB1,MET,RASD1,WNT10A									n	y
ERK/MAPK Signaling	1.58	0.0263027	0.0311	DUSP1,ELF3,FOS,HSPB1,MYCN,RASD1									n	y
TGF-β Signaling	1.58	0.0263027	0.0417	BMP7,FOS,RASD1,VDR									n	y
Opioid Signaling Pathway	1.58	0.0263027	0.0283	CACNA1E,CDKN1B,FOS,FOSB,GNG5,PENK,RASD1									n	y
Endocannabinoid Cancer Inhibition Pathway	1.58	0.0263027	0.035	ATF3,CASP2,CDKN1B,NUPR1,VIM									n	n
RAR Activation	1.57	0.0269153	0.0309	ALDH1A2,CRABP2,DUSP1,FOS,RBP4,ZBTB16									n	y
Ethanol Degradation IV	1.53	0.0295121	0.087	ALDH1A2,ALDH3A1									n	n
SAPK/JNK Signaling	1.5	0.0316228	0.0392	DUSP8,GAB1,GNG5,RASD1									n	y
PCP pathway	1.48	0.0331131	0.05	FZD1,JUNB,WNT10A									n	y
Bupropion Degradation	1.47	0.0338844	0.08	CYP2F1,CYP4B1									n	n
Tryptophan Degradation X (Mammalian, via Tryptamine)	1.47	0.0338844	0.08	ALDH1A2,ALDH3A1									n	n
Uracil Degradation II (Reductive)	1.46	0.0346737	0.333	UPB1									n	n
Proline Degradation	1.46	0.0346737	0.333	LOC102724788/PRODH									n	n
Thyronamine and Iodothyronamine Metabolism	1.46	0.0346737	0.333	DIO1									n	n
Thymine Degradation	1.46	0.0346737	0.333	UPB1									n	n
Thyroid Hormone Metabolism I (via Deiodination)	1.46	0.0346737	0.333	DIO1									n	n
D-myo-inositol-5-phosphate Metabolism	1.44	0.0363078	0.0321	ALPL,CILP,DUSP1,DUSP8,NUDT3									n	n
Thrombopoietin Signaling	1.43	0.0371535	0.0476	FOS,IRS2,RASD1									n	y
CDK5 Signaling	1.42	0.0380189	0.037	EGR1,FOSB,LAMA1,RASD1									n	y
Paxillin Signaling	1.42	0.0380189	0.037	ACTA2,ACTN1,ARF6,RASD1									n	y
Regulation of Cellular Mechanics by Calpain Protease	1.39	0.040738	0.0462	ACTN1,CDKN1B,RASD1									n	y
Eicosanoid Signaling	1.38	0.0416869	0.0455	ALOX12,ALOX15,PLA2G7									n	n
Actin Cytoskeleton Signaling	1.36	0.0436516	0.0275	ACTA2,ACTN1,FN1,GSN,LBP,RASD1									n	y
Glucocorticoid Receptor Signaling	1.35	0.0446684	0.0238	DUSP1,FOS,GTF2A1,KRT17,KRT18,PGR,PTGES3,RASD1									n	y
Glioblastoma Multiforme Signaling	1.35	0.0446684	0.0303	CDKN1B,FZD1,NF1,RASD1,WNT10A									n	y
3-phosphoinositide Biosynthesis	1.35	0.0446684	0.0303	ALPL,CILP,DUSP1,DUSP8,NUDT3									n	n
Arginine Degradation I (Arginase Pathway)	1.34	0.0457088	0.25	ARG1									n	n
IL-10 Signaling	1.33	0.0467735	0.0435	FOS,IL36G,LBP									y	y
Dopamine Degradation	1.32	0.047863	0.0667	ALDH1A2,ALDH3A1									n	n
Acetone Degradation I (to Methylglyoxal)	1.32	0.047863	0.0667	CYP2F1,CYP4B1									n	n
Role of Tissue Factor in Cancer	1.32	0.047863	0.0342	CSF1,EGR1,F2RL1,RASD1									n	y
Germ Cell-Sertoli Cell Junction Signaling	1.3	0.0501187	0.0292	ACTA2,ACTN1,GSN,RASD1,TUBA1C									n	y
Basal Cell Carcinoma Signaling	1.28	0.0524807	0.0417	BMP7,FZD1,WNT10A
ERK5 Signaling	1.28	0.0524807	0.0417	FOS,GAB1,RASD1
Xenobiotic Metabolism Signaling	1.28	0.0524807	0.0244	ALDH1A2,ALDH1L1,ALDH3A1,CES1,PTGES3,RASD1,UGT8
LXR/RXR Activation	1.27	0.0537032	0.0331	CD36,IL36G,LBP,RBP4
Ethanol Degradation II	1.27	0.0537032	0.0625	ALDH1A2,ALDH3A1
Serine Biosynthesis	1.24	0.057544	0.2	PHGDH
Neurotrophin/TRK Signaling	1.23	0.0588844	0.0395	FOS,GAB1,RASD1
PTEN Signaling	1.22	0.060256	0.0317	CDKN1B,CNKSR3,MAGI1,RASD1
Antiproliferative Role of Somatostatin Receptor 2	1.21	0.0616595	0.039	CDKN1B,GNG5,RASD1
Coagulation System	1.2	0.0630957	0.0571	PLAT,TFPI
Noradrenaline and Adrenaline Degradation	1.2	0.0630957	0.0571	ALDH1A2,ALDH3A1
White Adipose Tissue Browning Pathway	1.19	0.0645654	0.031	BMP7,CACNA1E,RUNX1T1,VGF
Thyroid Cancer Signaling	1.19	0.0645654	0.038	FOS,IRS2,RASD1
Signaling by Rho Family GTPases	1.17	0.0676083	0.0246	ACTA2,CDH7,FOS,GNG5,MAP3K21,VIM
Urea Cycle	1.17	0.0676083	0.167	ARG1
Arginine Degradation VI (Arginase 2 Pathway)	1.17	0.0676083	0.167	ARG1
Glycine Cleavage Complex	1.17	0.0676083	0.167	GLDC
Zymosterol Biosynthesis	1.17	0.0676083	0.167	LBR
IL-12 Signaling and Production in Macrophages	1.16	0.0691831	0.0303	ALOX12,ALOX15,FOS,RBP4
Cell Cycle Regulation by BTG Family Proteins	1.16	0.0691831	0.0541	BTG1,BTG2
LPS-stimulated MAPK Signaling	1.15	0.0707946	0.0366	FOS,LBP,RASD1
Adipogenesis pathway	1.14	0.0724436	0.0299	BMP7,FABP4,FZD1,RUNX1T1
Xenobiotic Metabolism PXR Signaling Pathway	1.12	0.0758578	0.026	ALDH1A2,ALDH1L1,ALDH3A1,CES1,UGT8
Clathrin-mediated Endocytosis Signaling	1.12	0.0758578	0.0259	ACTA2,ARF6,MET,RBP4,UBC
Iron homeostasis signaling pathway	1.11	0.0776247	0.0292	BMP7,EPAS1,IL6R,SLC40A1
PI3K Signaling in B Lymphocytes	1.11	0.0776247	0.029	ATF3,FOS,IRS2,RASD1
Superpathway of Serine and Glycine Biosynthesis I	1.1	0.0794328	0.143	PHGDH
Ovarian Cancer Signaling	1.1	0.0794328	0.0288	CD44,FZD1,RASD1,WNT10A
Estrogen Biosynthesis	1.08	0.0831764	0.0488	CYP2F1,CYP4B1
Superpathway of Inositol Phosphate Compounds	1.08	0.0831764	0.0253	ALPL,CILP,DUSP1,DUSP8,NUDT3
Molecular Mechanisms of Cancer	1.05	0.0891251	0.0205	BMP7,CDKN1B,FOS,FZD1,GAB1,NF1,RASD1,WNT10A
Oncostatin M Signaling	1.05	0.0891251	0.0465	EPAS1,RASD1
Death Receptor Signaling	1.04	0.0912011	0.033	ACTA2,CASP2,HSPB1
Calcium Signaling	1.03	0.0933254	0.0243	ACTA2,ASPH,CACNA1E,CHRNA6,CHRNB3
iNOS Signaling	1.01	0.0977237	0.0444	FOS,LBP
Fcγ Receptor-mediated Phagocytosis in Macrophages and Monocytes	1.01	0.0977237	0.0319	ACTA2,ARF6,NAPEPLD
CCR5 Signaling in Macrophages	1.01	0.0977237	0.0319	CACNA1E,FOS,GNG5
Neuregulin Signaling	0.991	0.102094	0.0312	CDKN1B,ERRFI1,RASD1
Systemic Lupus Erythematosus In B Cell Signaling Pathway	0.983	0.103992	0.0218	FOS,GAB1,IFIT3,IL36G,IL6R,RASD1
Senescence Pathway	0.983	0.103992	0.0218	ATF3,CACNA1E,CDKN1B,ELF3,NF1,RASD1
Integrin Signaling	0.979	0.104954	0.0235	ACTA2,ACTN1,ARF6,GSN,RASD1
VEGF Signaling	0.959	0.109901	0.0303	ACTA2,ACTN1,RASD1
Prostanoid Biosynthesis	0.955	0.110917	0.1	PTGES3
TNFR1 Signaling	0.936	0.115878	0.04	CASP2,FOS
Cardiac Hypertrophy Signaling (Enhanced)	0.928	0.118032	0.0185	CACNA1E,FZD1,GNG5,HSPB1,IL36G,IL6R,NAPEPLD,RASD1,WNT10A
UVC-Induced MAPK Signaling	0.924	0.119124	0.0392	FOS,RASD1
GDP-glucose Biosynthesis	0.917	0.12106	0.0909	PGM5
PPAR Signaling	0.914	0.121899	0.0288	FOS,IL36G,RASD1
IGF-1 Signaling	0.914	0.121899	0.0288	FOS,IRS2,RASD1
HMGB1 Signaling	0.893	0.127938	0.0242	FOS,IL36G,PLAT,RASD1
Telomerase Signaling	0.886	0.130017	0.028	ELF3,PTGES3,RASD1
Hematopoiesis from Multipotent Stem Cells	0.883	0.130918	0.0833	CSF1
Glucose and Glucose-1-phosphate Degradation	0.883	0.130918	0.0833	PGM5
Glycogen Degradation II	0.883	0.130918	0.0833	PGM5
CXCR4 Signaling	0.879	0.13213	0.024	EGR1,FOS,GNG5,RASD1
Tight Junction Signaling	0.873	0.133968	0.0238	ACTA2,CNKSR3,FOS,VAPA
Nicotine Degradation III	0.857	0.138995	0.0357	CYP2F1,CYP4B1
Cholesterol Biosynthesis I	0.848	0.141906	0.0769	LBR
Cholesterol Biosynthesis II (via 24,25-dihydrolanosterol)	0.848	0.141906	0.0769	LBR
Cholesterol Biosynthesis III (via Desmosterol)	0.848	0.141906	0.0769	LBR
Pregnenolone Biosynthesis	0.848	0.141906	0.0769	CYP26B1
MSP-RON Signaling Pathway	0.833	0.146893	0.0345	ACTA2,CSF1
PI3K/AKT Signaling	0.827	0.148936	0.0229	CDKN1B,GAB1,IL6R,RASD1
Cardiac Hypertrophy Signaling	0.824	0.149968	0.0208	CACNA1E,GNG5,HSPB1,IL6R,RASD1
Endocannabinoid Developing Neuron Pathway	0.821	0.151008	0.0261	CDKN1B,GNG5,RASD1
Glycogen Degradation III	0.818	0.152055	0.0714	PGM5
Semaphorin Signaling in Neurons	0.81	0.154882	0.0333	DPYSL2,MET
Melatonin Degradation I	0.81	0.154882	0.0333	CYP2F1,CYP4B1
IL-2 Signaling	0.799	0.158855	0.0328	FOS,RASD1
RhoGDI Signaling	0.796	0.159956	0.0222	ACTA2,CD44,CDH7,GNG5
Granulocyte Adhesion and Diapedesis	0.796	0.159956	0.0222	CCL28,CX3CL1,IL36G,MMP15
p38 MAPK Signaling	0.796	0.159956	0.0254	DUSP1,HSPB1,IL36G
Choline Biosynthesis III	0.793	0.161065	0.0667	NAPEPLD
Histidine Degradation VI	0.793	0.161065	0.0667	CYP26B1
Cholecystokinin/Gastrin-mediated Signaling	0.788	0.16293	0.0252	FOS,IL36G,RASD1
Phospholipases	0.777	0.167109	0.0317	NAPEPLD,PLA2G7
G Beta Gamma Signaling	0.767	0.171002	0.0246	CACNA1E,GNG5,RASD1
Extrinsic Prothrombin Activation Pathway	0.767	0.171002	0.0625	TFPI
Sertoli Cell-Sertoli Cell Junction Signaling	0.767	0.171002	0.0216	ACTA2,ACTN1,RASD1,TUBA1C
ErbB2-ErbB3 Signaling	0.754	0.176198	0.0308	CDKN1B,RASD1
Nicotine Degradation II	0.754	0.176198	0.0308	CYP2F1,CYP4B1
Superpathway of Melatonin Degradation	0.754	0.176198	0.0308	CYP2F1,CYP4B1
NRF2-mediated Oxidative Stress Response	0.745	0.179887	0.0212	ACTA2,FOS,JUNB,RASD1
Gαi Signaling	0.745	0.179887	0.024	GNG5,RASD1,SSTR3
Phagosome Formation	0.745	0.179887	0.024	Fcrls,FN1,TLR1
Xenobiotic Metabolism CAR Signaling Pathway	0.745	0.179887	0.0212	ALDH1A2,ALDH1L1,ALDH3A1,UGT8
Ubiquinol-10 Biosynthesis (Eukaryotic)	0.742	0.181134	0.0588	CYP26B1
Serotonin Degradation	0.735	0.184077	0.0299	ALDH1A2,ALDH3A1
Protein Kinase A Signaling	0.733	0.184927	0.0176	ADD3,DUSP1,DUSP8,GNG5,NAPEPLD,PTPN4,PTPRU
P2Y Purigenic Receptor Signaling Pathway	0.73	0.186209	0.0236	FOS,GNG5,RASD1
Estrogen Receptor Signaling	0.73	0.186209	0.0183	CACNA1E,FOS,GNG5,MMP15,PGR,RASD1
Endocannabinoid Neuronal Synapse Pathway	0.726	0.187932	0.0234	CACNA1E,GNG5,NAPEPLD
Role of JAK1 and JAK3 in γc Cytokine Signaling	0.714	0.193197	0.029	IRS2,RASD1
SPINK1 General Cancer Pathway	0.714	0.193197	0.029	IL6R,RASD1
Gα12/13 Signaling	0.712	0.194089	0.0231	CDH7,F2RL1,RASD1
Leukocyte Extravasation Signaling	0.701	0.199067	0.0203	ACTA2,ACTN1,CD44,MMP15
IL-8 Signaling	0.686	0.206063	0.02	FOS,GNG5,NAPEPLD,RASD1
Cardiomyocyte Differentiation via BMP Receptors	0.68	0.20893	0.05	BMP7
Human Embryonic Stem Cell Pluripotency	0.68	0.20893	0.0222	BMP7,FZD1,WNT10A
STAT3 Pathway	0.68	0.20893	0.0222	IL6R,MAP3K21,RASD1
GPCR-Mediated Integration of Enteroendocrine Signaling Exemplified by an L Cell	0.678	0.209894	0.0274	GAL,GRP
Androgen Signaling	0.674	0.211836	0.0221	CACNA1E,GNG5,GTF2A1
Estrogen-Dependent Breast Cancer Signaling	0.67	0.213796	0.027	FOS,RASD1
Glioma Invasiveness Signaling	0.67	0.213796	0.027	CD44,RASD1
FcγRIIB Signaling in B Lymphocytes	0.662	0.217771	0.0267	CACNA1E,RASD1
Maturity Onset Diabetes of Young (MODY) Signaling	0.66	0.218776	0.0476	CACNA1E
Erythropoietin Signaling	0.654	0.22182	0.0263	FOS,RASD1
Insulin Receptor Signaling	0.648	0.224905	0.0214	GAB1,IRS2,RASD1
Phosphatidylglycerol Biosynthesis II (Non-plastidic)	0.642	0.228034	0.0455	PTPMT1
Cardiac β-adrenergic Signaling	0.642	0.228034	0.0213	CACNA1E,GNG5,NAPEPLD
Type II Diabetes Mellitus Signaling	0.636	0.231206	0.0211	CACNA1E,CD36,IRS2
Role of Wnt/GSK-3β Signaling in the Pathogenesis of Influenza	0.636	0.231206	0.0256	FZD1,WNT10A
IL-7 Signaling Pathway	0.636	0.231206	0.0256	CDKN1B,MET
IL-3 Signaling	0.629	0.234963	0.0253	FOS,RASD1
Agrin Interactions at Neuromuscular Junction	0.629	0.234963	0.0253	ACTA2,RASD1
Corticotropin Releasing Hormone Signaling	0.62	0.239883	0.0207	CACNA1E,FOS,NR4A1
Role of MAPK Signaling in the Pathogenesis of Influenza	0.62	0.239883	0.025	PLA2G7,RASD1
JAK/Stat Signaling	0.62	0.239883	0.025	FOS,RASD1
Chemokine Signaling	0.62	0.239883	0.025	FOS,RASD1
Prolactin Signaling	0.613	0.243781	0.0247	FOS,RASD1
Role of JAK1, JAK2 and TYK2 in Interferon Signaling	0.609	0.246037	0.0417	TSHB
IL-17A Signaling in Gastric Cells	0.595	0.254097	0.04	FOS
Role of JAK family kinases in IL-6-type Cytokine Signaling	0.595	0.254097	0.04	IL6R
Relaxin Signaling	0.592	0.255859	0.02	FOS,GNG5,NAPEPLD
Factors Promoting Cardiogenesis in Vertebrates	0.592	0.255859	0.02	BMP7,FZD1,WNT10A
HER-2 Signaling in Breast Cancer	0.59	0.25704	0.0238	CDKN1B,RASD1
VEGF Family Ligand-Receptor Interactions	0.59	0.25704	0.0238	FOS,RASD1
FGF Signaling	0.59	0.25704	0.0238	GAB1,MET
BMP signaling pathway	0.583	0.261216	0.0235	BMP7,RASD1
Lipid Antigen Presentation by CD1	0.58	0.263027	0.0385	ARF6
Estrogen-mediated S-phase Entry	0.58	0.263027	0.0385	CDKN1B
Glycolysis I	0.58	0.263027	0.0385	ENO1
Gluconeogenesis I	0.58	0.263027	0.0385	ENO1
Apelin Liver Signaling Pathway	0.58	0.263027	0.0385	COL18A1
EIF2 Signaling	0.575	0.266073	0.0179	ACTA2,ATF3,MYCN,RASD1
PDGF Signaling	0.575	0.266073	0.0233	FOS,RASD1
Gustation Pathway	0.572	0.267917	0.0195	CACNA1E,GNG5,NAPEPLD
PKCθ Signaling in T Lymphocytes	0.567	0.271019	0.0194	CACNA1E,FOS,RASD1
Ceramide Signaling	0.562	0.274157	0.0227	FOS,RASD1
RANK Signaling in Osteoclasts	0.562	0.274157	0.0227	FOS,GSN
Neuroinflammation Signaling Pathway	0.562	0.274157	0.0167	CX3CL1,FOS,FZD1,IL6R,TLR1
Systemic Lupus Erythematosus Signaling	0.554	0.279254	0.0175	FOS,IL36G,IL6R,RASD1
Regulation of IL-2 Expression in Activated and Anergic T Lymphocytes	0.554	0.279254	0.0225	FOS,RASD1
Aldosterone Signaling in Epithelial Cells	0.551	0.28119	0.019	CRYAB,DUSP1,HSPB1
Prostate Cancer Signaling	0.542	0.287078	0.022	CDKN1B,RASD1
IL-1 Signaling	0.542	0.287078	0.022	FOS,GNG5
Superpathway of Cholesterol Biosynthesis	0.539	0.289068	0.0345	LBR
TNFR2 Signaling	0.527	0.297167	0.0333	FOS
Huntington's Disease Signaling	0.523	0.299916	0.0169	CASP2,GNG5,PENK,UBC
Regulation of Actin-based Motility by Rho	0.523	0.299916	0.0213	ACTA2,GSN
ErbB Signaling	0.523	0.299916	0.0213	FOS,RASD1
Tec Kinase Signaling	0.523	0.299916	0.0183	ACTA2,FOS,GNG5
FAK Signaling	0.517	0.304089	0.0211	ACTA2,RASD1
GABA Receptor Signaling	0.517	0.304089	0.0211	CACNA1E,UBC
G Protein Signaling Mediated by Tubby	0.516	0.304789	0.0323	GNG5
α-Adrenergic Signaling	0.51	0.30903	0.0208	GNG5,RASD1
Communication between Innate and Adaptive Immune Cells	0.51	0.30903	0.0208	IL36G,TLR1
Bladder Cancer Signaling	0.504	0.313329	0.0206	MMP15,RASD1
UVA-Induced MAPK Signaling	0.499	0.316957	0.0204	FOS,RASD1
Circadian Rhythm Signaling	0.493	0.321366	0.0303	PER1
IL-9 Signaling	0.493	0.321366	0.0303	IRS2
Apoptosis Signaling	0.492	0.322107	0.0202	CASP2,RASD1
Inhibition of Angiogenesis by TSP1	0.483	0.328852	0.0294	CD36
Role of JAK2 in Hormone-like Cytokine Signaling	0.483	0.328852	0.0294	IRS2
Retinoate Biosynthesis I	0.483	0.328852	0.0294	ALDH1A2
T Cell Exhaustion Signaling Pathway	0.475	0.334965	0.0171	FOS,IL6R,RASD1
IL-17A Signaling in Fibroblasts	0.472	0.337287	0.0286	FOS
Chronic Myeloid Leukemia Signaling	0.47	0.338844	0.0194	CDKN1B,RASD1
Mouse Embryonic Stem Cell Pluripotency	0.47	0.338844	0.0194	FZD1,RASD1
Interferon Signaling	0.462	0.345144	0.0278	IFIT3
T Cell Receptor Signaling	0.46	0.346737	0.019	FOS,RASD1
NF-κB Signaling	0.458	0.348337	0.0168	IL36G,RASD1,TLR1
Complement System	0.452	0.353183	0.027	SERPING1
Role of NFAT in Regulation of the Immune Response	0.451	0.353997	0.0166	FOS,GNG5,RASD1
Virus Entry via Endocytic Pathways	0.449	0.355631	0.0187	ACTA2,RASD1
Gαs Signaling	0.449	0.355631	0.0187	ADD3,GNG5
Docosahexaenoic Acid (DHA) Signaling	0.444	0.359749	0.0263	ALOX15
Thyroid Hormone Metabolism II (via Conjugation and/or Degradation)	0.444	0.359749	0.0263	DIO1
Pancreatic Adenocarcinoma Signaling	0.439	0.363915	0.0183	CDKN1B,NAPEPLD
Antioxidant Action of Vitamin C	0.439	0.363915	0.0183	NAPEPLD,PLA2G7
B Cell Receptor Signaling	0.435	0.367282	0.0162	EGR1,GAB1,RASD1
April Mediated Signaling	0.434	0.368129	0.0256	FOS
Antiproliferative Role of TOB in T Cell Signaling	0.434	0.368129	0.0256	CDKN1B
Inhibition of Matrix Metalloproteases	0.434	0.368129	0.0256	MMP15
Rac Signaling	0.424	0.376704	0.0179	CD44,RASD1
GPCR-Mediated Nutrient Sensing in Enteroendocrine Cells	0.424	0.376704	0.0179	CACNA1E,GNG5
Synaptic Long Term Depression	0.421	0.379315	0.0159	CACNA1E,PLA2G7,RASD1
HIF1α Signaling	0.419	0.381066	0.0177	MMP15,RASD1
B Cell Activating Factor Signaling	0.418	0.381944	0.0244	FOS
Mechanisms of Viral Exit from Host Cells	0.418	0.381944	0.0244	ACTA2
nNOS Signaling in Skeletal Muscle Cells	0.418	0.381944	0.0244	CACNA1E
NGF Signaling	0.415	0.384592	0.0175	GAB1,RASD1
Breast Cancer Regulation by Stathmin1	0.413	0.386367	0.0135	CDKN1B,F2RL1,FZD1,GNG5,GNRHR,RASD1,SSTR3,TUBA1C
MIF Regulation of Innate Immunity	0.41	0.389045	0.0238	FOS
Intrinsic Prothrombin Activation Pathway	0.41	0.389045	0.0238	COL18A1
Retinol Biosynthesis	0.41	0.389045	0.0238	CES1
Apelin Endothelial Signaling Pathway	0.41	0.389045	0.0174	FOS,RASD1
G-Protein Coupled Receptor Signaling	0.407	0.391742	0.0147	DUSP1,NAPEPLD,RASD1,SSTR3
fMLP Signaling in Neutrophils	0.406	0.392645	0.0172	GNG5,RASD1
Fc Epsilon RI Signaling	0.401	0.397192	0.0171	GAB1,RASD1
Role of PKR in Interferon Induction and Antiviral Response	0.401	0.397192	0.0171	ATF3,FOS
Role of Hypercytokinemia/hyperchemokinemia in the Pathogenesis of Influenza	0.401	0.397192	0.0233	IL36G
tRNA Splicing	0.401	0.397192	0.0233	NAPEPLD
BAG2 Signaling Pathway	0.401	0.397192	0.0233	ANXA2
Renin-Angiotensin Signaling	0.397	0.400867	0.0169	FOS,RASD1
Adrenomedullin signaling pathway	0.394	0.403645	0.0152	FOS,IL36G,RASD1
Gap Junction Signaling	0.389	0.408319	0.0152	ACTA2,RASD1,TUBA1C
IL-15 Production	0.383	0.414	0.0165	LMTK3,MET
Role of Oct4 in Mammalian Embryonic Stem Cell Pluripotency	0.379	0.41783	0.0217	SPP1
nNOS Signaling in Neurons	0.373	0.423643	0.0213	RASD1
Triacylglycerol Degradation	0.373	0.423643	0.0213	CES1
CCR3 Signaling in Eosinophils	0.371	0.425598	0.0161	GNG5,RASD1
Graft-versus-Host Disease Signaling	0.366	0.430527	0.0208	IL36G
FXR/RXR Activation	0.363	0.433511	0.0159	IL36G,RBP4
CREB Signaling in Neurons	0.362	0.43451	0.0145	CACNA1E,GNG5,RASD1
Hematopoiesis from Pluripotent Stem Cells	0.359	0.437522	0.0204	CSF1
Cell Cycle: G2/M DNA Damage Checkpoint Regulation	0.359	0.437522	0.0204	PTPMT1
Melanoma Signaling	0.353	0.443609	0.02	RASD1
Myc Mediated Apoptosis Signaling	0.353	0.443609	0.02	CASP2
Assembly of RNA Polymerase II Complex	0.353	0.443609	0.02	GTF2A1
p70S6K Signaling	0.352	0.444631	0.0155	F2RL1,RASD1
Cellular Effects of Sildenafil (Viagra)	0.344	0.452898	0.0153	ACTA2,CACNA1E
AMPK Signaling	0.34	0.457088	0.014	CHRNA6,CHRNB3,IRS2
Role of NFAT in Cardiac Hypertrophy	0.34	0.457088	0.014	CACNA1E,GNG5,RASD1
UVB-Induced MAPK Signaling	0.34	0.457088	0.0192	FOS
CD27 Signaling in Lymphocytes	0.333	0.464515	0.0189	FOS
Role of Cytokines in Mediating Communication between Immune Cells	0.328	0.469894	0.0185	IL36G
EGF Signaling	0.322	0.476431	0.0182	FOS
Sperm Motility	0.315	0.484172	0.0135	LMTK3,MET,PLA2G7
CNTF Signaling	0.312	0.487528	0.0175	RASD1
Hereditary Breast Cancer Signaling	0.312	0.487528	0.0143	RASD1,UBC
Glutamate Receptor Signaling	0.312	0.487528	0.0175	GNG5
Cancer Drug Resistance By Drug Efflux	0.306	0.494311	0.0172	RASD1
cAMP-mediated signaling	0.303	0.497737	0.0132	DUSP1,NAPEPLD,SSTR3
Xenobiotic Metabolism General Signaling Pathway	0.302	0.498884	0.014	RASD1,UGT8
Nur77 Signaling in T Lymphocytes	0.301	0.500035	0.0169	NR4A1
Endometrial Cancer Signaling	0.296	0.505825	0.0167	RASD1
Retinoic acid Mediated Apoptosis Signaling	0.296	0.505825	0.0167	CRABP2
SPINK1 Pancreatic Cancer Pathway	0.296	0.505825	0.0167	F2RL1
Wnt/Ca+ pathway	0.287	0.516416	0.0161	FZD1
Phagosome Maturation	0.277	0.528445	0.0132	RAB7B,TUBA1C
PXR/RXR Activation	0.272	0.534564	0.0154	PAPSS2
CD40 Signaling	0.272	0.534564	0.0154	FOS
Netrin Signaling	0.272	0.534564	0.0154	CACNA1E
Role of Pattern Recognition Receptors in Recognition of Bacteria and Viruses	0.269	0.53827	0.013	IL36G,TLR1
Calcium-induced T Lymphocyte Apoptosis	0.268	0.539511	0.0152	NR4A1
ErbB4 Signaling	0.264	0.544503	0.0149	RASD1
Cell Cycle: G1/S Checkpoint Regulation	0.264	0.544503	0.0149	CDKN1B
Systemic Lupus Erythematosus In T Cell Signaling Pathway	0.263	0.545758	0.012	CASP2,CD44,FOS,RASD1
Gαq Signaling	0.258	0.552077	0.0127	GNG5,NAPEPLD
eNOS Signaling	0.255	0.555904	0.0126	CHRNA6,CHRNB3
GM-CSF Signaling	0.251	0.561048	0.0143	RASD1
Growth Hormone Signaling	0.247	0.566239	0.0141	FOS
Small Cell Lung Cancer Signaling	0.247	0.566239	0.0141	CDKN1B
Actin Nucleation by ARP-WASP Complex	0.243	0.571479	0.0139	RASD1
Ephrin B Signaling	0.243	0.571479	0.0139	GNG5
Caveolar-mediated Endocytosis Signaling	0.24	0.57544	0.0137	ACTA2
T Helper Cell Differentiation	0.24	0.57544	0.0137	IL6R
Non-Small Cell Lung Cancer Signaling	0.24	0.57544	0.0137	RASD1
Phospholipase C Signaling	0.237	0.579429	0.0117	GNG5,NAPEPLD,RASD1
TREM1 Signaling	0.232	0.586138	0.0133	TLR1
IL-15 Signaling	0.232	0.586138	0.0133	RASD1
Angiopoietin Signaling	0.232	0.586138	0.0133	RASD1
BEX2 Signaling Pathway	0.218	0.605341	0.0127	SPP1
IL-17 Signaling	0.215	0.609537	0.0125	RASD1
FLT3 Signaling in Hematopoietic Progenitor Cells	0.215	0.609537	0.0125	RASD1
Cyclins and Cell Cycle Regulation	0.212	0.613762	0.0123	CDKN1B
NF-κB Activation by Viruses	0.208	0.619441	0.0122	RASD1
PEDF Signaling	0.208	0.619441	0.0122	RASD1
HIPPO signaling	0.199	0.632412	0.0118	CD44
IL-4 Signaling	0.199	0.632412	0.0118	RASD1
Natural Killer Cell Signaling	0	1	0.0102	COL18A1,RASD1
Synaptic Long Term Potentiation	0	1	0.00775	RASD1
Amyotrophic Lateral Sclerosis Signaling	0	1	0.0103	CACNA1E
PPARα/RXRα Activation	0	1	0.0105	CD36,RASD1
p53 Signaling	0	1	0.0102	TP53INP1
Hepatic Cholestasis	0	1	0.0108	IL36G,LBP
CD28 Signaling in T Helper Cells	0	1	0.00833	FOS
Dendritic Cell Maturation	0	1	0.0109	COL18A1,IL36G
Reelin Signaling in Neurons	0	1	0.00775	DCX
Neuropathic Pain Signaling In Dorsal Horn Neurons	0	1	0.0099	FOS
Thrombin Signaling	0	1	0.00962	GNG5,RASD1
Melanocyte Development and Pigmentation Signaling	0	1	0.0106	RASD1
ATM Signaling	0	1	0.0103	CBX1
Glioma Signaling	0	1	0.00909	RASD1
Acute Myeloid Leukemia Signaling	0	1	0.0112	RASD1
Production of Nitric Oxide and Reactive Oxygen Species in Macrophages	0	1	0.0106	FOS,RBP4
mTOR Signaling	0	1	0.00952	NAPEPLD,RASD1
Sphingosine-1-phosphate Signaling	0	1	0.00855	CASP2
Crosstalk between Dendritic Cells and Natural Killer Cells	0	1	0.0112	ACTA2
Cdc42 Signaling	0	1	0.00599	FOS
PAK Signaling	0	1	0.0103	RASD1
RhoA Signaling	0	1	0.00813	ACTA2
Regulation of eIF4 and p70S6K Signaling	0	1	0.00637	RASD1
Dopamine-DARPP32 Feedback in cAMP Signaling	0	1	0.00613	CACNA1E
Nitric Oxide Signaling in the Cardiovascular System	0	1	0.0101	CACNA1E
Protein Ubiquitination Pathway	0	1	0.011	CRYAB,HSPB1,UBC
PD-1, PD-L1 cancer immunotherapy pathway	0	1	0.00943	CDKN1B
Sumoylation Pathway	0	1	0.00971	FOS
Th1 and Th2 Activation Pathway	0	1	0.00585	IL6R
Th1 Pathway	0	1	0.00826	IL6R
Sirtuin Signaling Pathway	0	1	0.0103	EPAS1,MYCN,TUBA1C
Th17 Activation Pathway	0	1	0.011	IL6R
Synaptogenesis Signaling Pathway	0	1	0.00962	CDH7,RASD1,SYT12
Inhibition of ARE-Mediated mRNA Degradation Pathway	0	1	0.0082	ZFP36
Necroptosis Signaling Pathway	0	1	0.00637	UBC
Ephrin Receptor Signaling	0	1	0.0111	GNG5,RASD1
