## Supplemental File 8 for "Developmental Reprogramming of Hypothalamic-Pituitary Axis in Mice by Common Environmental Pollutants"

### Sheet: TBBPA
Gene	log2(Control FPKM)	log2(TBBPA FPKM)	log2(Ratio)	q Value	Ratio	FCh
Npm3-ps1	0.16	-10	-10.16	0.00953	0.000874048	-1144.1
Hist3h2bb-ps	-0.37	-10	-9.63	0.0157	0.00126206	-792.353
Mir329,Mir758	6.37	-0.73	-7.1	0.00953	0.00728932	-137.187
H2-Ea-ps	3.36	-1.36	-4.73	0.0318	0.0376815	-26.5382
Cwc22	8.96	5.7	-3.26	0.00953	0.104386	-9.57983
Rxfp1	2.23	-0.51	-2.74	0.021	0.149685	-6.6807
Krt17	2.16	-0.56	-2.72	0.00953	0.151774	-6.58873
Il1f9	2.36	0.14	-2.22	0.00953	0.214641	-4.65893
Vgf	2.46	0.24	-2.22	0.00953	0.214641	-4.65893
Arg1	1.38	-0.62	-2.01	0.00953	0.248273	-4.02782
Mir3473e,Rbks	3.99	2.02	-1.97	0.00953	0.255253	-3.91768
Car8	0.93	-0.87	-1.8	0.00953	0.287175	-3.4822
Cartpt	2.95	1.19	-1.76	0.0318	0.295248	-3.38698
Trpv2	0.55	-1.18	-1.72	0.0467	0.303549	-3.29436
Gal	6.47	4.79	-1.68	0.00953	0.312083	-3.20428
Ercc2,Mir343	4.52	2.89	-1.63	0.00953	0.323088	-3.09513
Luzp2	1.01	-0.49	-1.51	0.00953	0.351111	-2.8481
Tmem52	2.9	1.42	-1.49	0.0416	0.356013	-2.80889
Chst8	3.09	1.63	-1.46	0.00953	0.363493	-2.75108
2610507I01Rik	1.5	0.09	-1.41	0.00953	0.376312	-2.65737
Gm8801,Mir1894,Ppp1r10	6.02	4.62	-1.4	0.00953	0.378929	-2.63902
Crisp1	2.6	1.25	-1.35	0.00953	0.392292	-2.54912
Bean1	1.29	-0.03	-1.32	0.0416	0.400535	-2.49666
Rplp2	9.5	8.2	-1.3	0.00953	0.406126	-2.46229
Prima1	1.18	-0.12	-1.3	0.0416	0.406126	-2.46229
Mif	5.21	3.97	-1.24	0.0318	0.423373	-2.36199
Syndig1l	1.78	0.57	-1.2	0.037	0.435275	-2.2974
C1qa	4.26	3.1	-1.16	0.0264	0.447513	-2.23457
Rpl36	8.39	7.25	-1.14	0.00953	0.45376	-2.20381
Hspb1	5.09	3.95	-1.14	0.00953	0.45376	-2.20381
Igfbp2	4.11	2.98	-1.14	0.0416	0.45376	-2.20381
Tubb3	4.62	3.49	-1.13	0.00953	0.456916	-2.18859
Ndufa11	3.03	1.91	-1.13	0.0157	0.456916	-2.18859
Hmga1	3.37	2.28	-1.09	0.00953	0.469761	-2.12874
Gm14322,Gm14403	4.86	3.77	-1.09	0.00953	0.469761	-2.12874
Bckdha	5.07	4.01	-1.06	0.00953	0.479632	-2.08493
Dbp	4.99	3.94	-1.05	0.037	0.482968	-2.07053
Penk	5.91	4.87	-1.04	0.00953	0.486327	-2.05623
Hapln1	3.43	2.41	-1.03	0.00953	0.48971	-2.04202
Gpd1	3.17	2.17	-1	0.0416	0.5	-2
Bcat1	3.22	2.23	-0.99	0.00953	0.503478	-1.98618
Uqcr11	7.24	6.27	-0.97	0.021	0.510506	-1.95884
Chga	9.86	8.89	-0.96	0.00953	0.514057	-1.94531
Lgals1	4.78	3.83	-0.95	0.0416	0.517632	-1.93187
1500009C09Rik	4.93	3.99	-0.94	0.00953	0.521233	-1.91853
Vim	4.68	3.76	-0.93	0.00953	0.524858	-1.90528
Junb	5.06	4.14	-0.93	0.0157	0.524858	-1.90528
Ftl1	8.63	7.71	-0.92	0.00953	0.528509	-1.89212
Akr1c14	5.28	4.39	-0.89	0.00953	0.539614	-1.85318
Unc5a	3.72	2.83	-0.89	0.0264	0.539614	-1.85318
Btbd2	3.4	2.5	-0.89	0.0467	0.539614	-1.85318
Alox12e	4.47	3.59	-0.88	0.00953	0.543367	-1.84038
Rbp1	3.05	2.18	-0.87	0.0416	0.547147	-1.82766
Apoe,Tomm40	7.17	6.31	-0.86	0.00953	0.550953	-1.81504
Ndufa13	6.91	6.08	-0.83	0.0416	0.562529	-1.77769
Csnk1g2	5.59	4.78	-0.81	0.0157	0.570382	-1.75321
Rn45s	3.55	2.74	-0.81	0.0264	0.570382	-1.75321
Uba52	9.4	8.6	-0.8	0.00953	0.574349	-1.7411
Acacb	2.66	1.87	-0.79	0.037	0.578344	-1.72907
Rprm	4.45	3.68	-0.77	0.0416	0.586417	-1.70527
Rpl37a	8.93	8.17	-0.76	0.00953	0.590496	-1.69349
Sytl1	4.74	3.98	-0.76	0.0467	0.590496	-1.69349
Rplp1	8.58	7.83	-0.75	0.021	0.594604	-1.68179
Ecel1	5.19	4.46	-0.74	0.00953	0.598739	-1.67018
Krt8	5.51	4.78	-0.74	0.00953	0.598739	-1.67018
Ppp1r37	4.79	4.05	-0.74	0.037	0.598739	-1.67018
Xrcc1	4.76	4.02	-0.73	0.0467	0.602904	-1.65864
Rps9	9.28	8.56	-0.72	0.00953	0.607097	-1.64718
Rpl41	11.09	10.37	-0.71	0.00953	0.61132	-1.6358
Ddr1	5.08	4.37	-0.71	0.037	0.61132	-1.6358
Rps26	8.96	8.26	-0.7	0.0264	0.615572	-1.6245
Rpl8	9.14	8.46	-0.69	0.00953	0.619854	-1.61328
Rpl18	8.05	7.36	-0.69	0.021	0.619854	-1.61328
Ckb	6.71	6.02	-0.68	0.021	0.624165	-1.60214
Pcsk2	6.97	6.3	-0.67	0.00953	0.628507	-1.59107
Rpl18a	7.79	7.12	-0.67	0.00953	0.628507	-1.59107
Tef	5.38	4.72	-0.67	0.0157	0.628507	-1.59107
Rplp0	8.19	7.57	-0.62	0.00953	0.650671	-1.53688
Oacyl	6.97	6.36	-0.61	0.00953	0.655197	-1.52626
Eef2	8.76	8.22	-0.55	0.0264	0.68302	-1.46409
Pcsk1	6.96	7.55	0.58	0.0264	1.49485	1.49485
Efemp1	6	6.59	0.59	0.037	1.50525	1.50525
Snhg11	6.42	7.1	0.68	0.021	1.60214	1.60214
Hsph1	6.08	6.81	0.73	0.00953	1.65864	1.65864
Arntl	3.51	4.29	0.77	0.0157	1.70527	1.70527
Adgb	2.3	3.07	0.77	0.037	1.70527	1.70527
Ddah1	3.17	4.02	0.85	0.0157	1.8025	1.8025
Aplnr	1.9	2.87	0.97	0.021	1.95884	1.95884
Fam19a2	2.37	3.39	1.02	0.00953	2.02792	2.02792
Gstp1,Gstp2	5.17	6.19	1.02	0.00953	2.02792	2.02792
Hist2h4	1.79	2.82	1.03	0.00953	2.04202	2.04202
Cacna1e	-0.81	0.42	1.23	0.00953	2.34567	2.34567
Mir3101,Rab4b	5.12	6.4	1.28	0.0264	2.42839	2.42839
Col6a3	-0.77	0.61	1.37	0.00953	2.58471	2.58471
2410006H16Rik,Snord49a,Snord49b	5.83	7.31	1.48	0.00953	2.78949	2.78949
Reln	-2.41	-0.92	1.49	0.021	2.80889	2.80889
Scin	-1.02	0.53	1.54	0.0264	2.90795	2.90795
Mirlet7a-1,Mirlet7d,Mirlet7f-1	3.01	4.9	1.89	0.00953	3.70635	3.70635
Mir24-2,Mir27a	1.87	3.85	1.99	0.00953	3.97237	3.97237
Mir8091	1	3.31	2.31	0.0318	4.95883	4.95883
Klhl1	-2.74	-0.23	2.51	0.0264	5.6962	5.6962
C430049B03Rik,Mir322,Mir351,Mir503	-1.25	3.43	4.68	0.00953	25.6342	25.6342
2010005H15Rik	-10	1.62	11.62	0.00953	3147.52	3147.52
