## Supplemental File 10 for "Developmental Reprogramming of Hypothalamic-Pituitary Axis in Mice by Common Environmental Pollutants"

### Sheet: TBBPA
Ingenuity Canonical Pathways	-log(p-value)	p-value	Ratio	Molecules
EIF2 Signaling	7.07	8.51138e-08	0.0402	RPL18,RPL18A,RPL37A,RPL41,RPL8,RPLP0,RPLP2,RPS26,RPS9
Valine Degradation I	2.75	0.00177828	0.111	BCAT1,BCKDHA
Oxidative Phosphorylation	2.19	0.00645654	0.0275	NDUFA11,NDUFA13,UQCR11
Diphthamide Biosynthesis	1.98	0.0104713	0.333	EEF2
Biotin-carboxyl Carrier Protein Assembly	1.98	0.0104713	0.333	ACACB
Glycerol-3-phosphate Shuttle	1.98	0.0104713	0.333	GPD1
Graft-versus-Host Disease Signaling	1.91	0.0123027	0.0417	HLA-DRA,IL36G
Retinoate Biosynthesis II	1.86	0.0138038	0.25	RBP1
Branched-chain Î±-keto acid Dehydrogenase Complex	1.86	0.0138038	0.25	BCKDHA
Arginine Degradation I (Arginase Pathway)	1.86	0.0138038	0.25	ARG1
Creatine-phosphate Biosynthesis	1.76	0.017378	0.2	CKB
Eumelanin Biosynthesis	1.76	0.017378	0.2	MIF
Urea Cycle	1.68	0.020893	0.167	ARG1
Arginine Degradation VI (Arginase 2 Pathway)	1.68	0.020893	0.167	ARG1
Glycerol Degradation I	1.68	0.020893	0.167	GPD1
Netrin Signaling	1.67	0.0213796	0.0308	CACNA1E,UNC5A
Mitochondrial Dysfunction	1.66	0.0218776	0.0175	NDUFA11,NDUFA13,UQCR11
Acute Phase Response Signaling	1.61	0.0245471	0.0168	FTL,IL36G,RBP1
Citrulline Biosynthesis	1.51	0.030903	0.111	ARG1
Leucine Degradation I	1.51	0.030903	0.111	BCAT1
IL-4 Signaling	1.45	0.0354813	0.0235	HLA-DRA,HMGA1
Altered T Cell and B Cell Signaling in Rheumatoid Arthritis	1.41	0.0389045	0.0222	HLA-DRA,IL36G
BER pathway	1.39	0.040738	0.0833	XRCC1
Communication between Innate and Adaptive Immune Cells	1.35	0.0446684	0.0208	HLA-DRA,IL36G
DNA Double-Strand Break Repair by Non-Homologous End Joining	1.32	0.047863	0.0714	XRCC1
Isoleucine Degradation I	1.29	0.0512861	0.0667	BCAT1
Superpathway of Citrulline Metabolism	1.29	0.0512861	0.0667	ARG1
Ubiquinol-10 Biosynthesis (Eukaryotic)	1.24	0.057544	0.0588	BCKDHA
p38 MAPK Signaling	1.2	0.0630957	0.0169	HSPB1,IL36G
Apelin Muscle Signaling Pathway	1.19	0.0645654	0.0526	APLNR
The Visual Cycle	1.17	0.0676083	0.05	RBP1
IL-6 Signaling	1.15	0.0707946	0.016	HSPB1,IL36G
Maturity Onset Diabetes of Young (MODY) Signaling	1.15	0.0707946	0.0476	CACNA1E
14-3-3-mediated Signaling	1.14	0.0724436	0.0157	TUBB3,VIM
White Adipose Tissue Browning Pathway	1.13	0.074131	0.0155	CACNA1E,VGF
Apelin Cardiac Fibroblast Signaling Pathway	1.11	0.0776247	0.0435	APLNR
Adipogenesis pathway	1.1	0.0794328	0.0149	ARNTL,RBP1
Sirtuin Signaling Pathway	1.09	0.0812831	0.0103	ARNTL,NDUFA11,NDUFA13
Apelin Liver Signaling Pathway	1.06	0.0870964	0.0385	APLNR
Phagosome Maturation	1.01	0.0977237	0.0132	HLA-DRA,TUBB3
Role of Pattern Recognition Receptors in Recognition of Bacteria and Viruses	1	0.1	0.013	C1QA,IL36G
PKCÎ¸ Signaling in T Lymphocytes	0.991	0.102094	0.0129	CACNA1E,HLA-DRA
Regulation of eIF4 and p70S6K Signaling	0.983	0.103992	0.0127	RPS26,RPS9
Aldosterone Signaling in Epithelial Cells	0.979	0.104954	0.0127	HSPB1,HSPH1
Circadian Rhythm Signaling	0.963	0.108893	0.0303	ARNTL
Dopamine-DARPP32 Feedback in cAMP Signaling	0.959	0.109901	0.0123	CACNA1E,CSNK1G2
MIF-mediated Glucocorticoid Regulation	0.951	0.111944	0.0294	MIF
Retinoate Biosynthesis I	0.951	0.111944	0.0294	RBP1
B Cell Development	0.928	0.118032	0.0278	HLA-DRA
Complement System	0.917	0.12106	0.027	C1QA
Antigen Presentation Pathway	0.896	0.127057	0.0256	HLA-DRA
Role of NFAT in Regulation of the Immune Response	0.883	0.130918	0.011	CSNK1G2,HLA-DRA
Dendritic Cell Maturation	0.876	0.133045	0.0109	HLA-DRA,IL36G
nNOS Signaling in Skeletal Muscle Cells	0.876	0.133045	0.0244	CACNA1E
MIF Regulation of Innate Immunity	0.866	0.136144	0.0238	MIF
Retinol Biosynthesis	0.866	0.136144	0.0238	RBP1
Hepatic Fibrosis Signaling Pathway	0.863	0.137088	0.00815	CACNA1E,FTL,IL36G
Role of Hypercytokinemia/hyperchemokinemia in the Pathogenesis of Influenza	0.857	0.138995	0.0233	IL36G
NRF2-mediated Oxidative Stress Response	0.854	0.139959	0.0106	FTL,JUNB
Apelin Pancreas Signaling Pathway	0.848	0.141906	0.0227	APLNR
iNOS Signaling	0.839	0.144877	0.0222	HMGA1
Gap Junction Signaling	0.821	0.151008	0.0101	CSNK1G2,TUBB3
Autoimmune Thyroid Disease Signaling	0.804	0.157036	0.0204	HLA-DRA
Cell Cycle: G2/M DNA Damage Checkpoint Regulation	0.804	0.157036	0.0204	RPRM
mTOR Signaling	0.78	0.165959	0.00952	RPS26,RPS9
AMPK Signaling	0.767	0.171002	0.00935	ACACB,EEF2
Role of Cytokines in Mediating Communication between Immune Cells	0.764	0.172187	0.0185	IL36G
Unfolded protein response	0.752	0.177011	0.0179	HSPH1
Nur77 Signaling in T Lymphocytes	0.73	0.186209	0.0169	HLA-DRA
PCP pathway	0.724	0.188799	0.0167	JUNB
Cardiac Hypertrophy Signaling	0.693	0.202768	0.00833	CACNA1E,HSPB1
Calcium-induced T Lymphocyte Apoptosis	0.686	0.206063	0.0152	HLA-DRA
Remodeling of Epithelial Adherens Junctions	0.676	0.210863	0.0147	TUBB3
Opioid Signaling Pathway	0.674	0.211836	0.0081	CACNA1E,PENK
IL-10 Signaling	0.67	0.213796	0.0145	IL36G
T Helper Cell Differentiation	0.648	0.224905	0.0137	HLA-DRA
GPCR-Mediated Integration of Enteroendocrine Signaling Exemplified by an L Cell	0.648	0.224905	0.0137	GAL
FcÎ³RIIB Signaling in B Lymphocytes	0.638	0.230144	0.0133	CACNA1E
Toll-like Receptor Signaling	0.633	0.232809	0.0132	IL36G
Axonal Guidance Signaling	0.625	0.237137	0.0062	ECEL1,TUBB3,UNC5A
Role of Wnt/GSK-3Î² Signaling in the Pathogenesis of Influenza	0.623	0.238232	0.0128	CSNK1G2
Cardiac Hypertrophy Signaling (Enhanced)	0.62	0.239883	0.00616	CACNA1E,HSPB1,IL36G
BEX2 Signaling Pathway	0.618	0.240991	0.0127	LGALS1
Protein Ubiquitination Pathway	0.609	0.246037	0.00733	HSPB1,HSPH1
Apelin Adipocyte Signaling Pathway	0.604	0.248886	0.0122	APLNR
TR/RXR Activation	0.595	0.254097	0.0119	COL6A3
Allograft Rejection Signaling	0.587	0.258821	0.0116	HLA-DRA
Crosstalk between Dendritic Cells and Natural Killer Cells	0.573	0.267301	0.0112	HLA-DRA
OX40 Signaling Pathway	0.569	0.269774	0.0111	HLA-DRA
Death Receptor Signaling	0.565	0.27227	0.011	HSPB1
CCR5 Signaling in Macrophages	0.553	0.279898	0.0106	CACNA1E
GABA Receptor Signaling	0.55	0.281838	0.0105	CACNA1E
Amyotrophic Lateral Sclerosis Signaling	0.542	0.287078	0.0103	CACNA1E
p53 Signaling	0.538	0.289734	0.0102	RPRM
Nitric Oxide Signaling in the Cardiovascular System	0.535	0.291743	0.0101	CACNA1E
Apelin Cardiomyocyte Signaling Pathway	0.535	0.291743	0.0101	APLNR
Role of Macrophages, Fibroblasts and Endothelial Cells in Rheumatoid Arthritis	0.529	0.295801	0.00641	IL36G,MIF
NER Pathway	0.52	0.301995	0.00971	XRCC1
PPAR Signaling	0.516	0.304789	0.00962	IL36G
IGF-1 Signaling	0.516	0.304789	0.00962	IGFBP2
PD-1, PD-L1 cancer immunotherapy pathway	0.51	0.30903	0.00943	HLA-DRA
iCOS-iCOSL Signaling in T Helper Cells	0.493	0.321366	0.00901	HLA-DRA
Type I Diabetes Mellitus Signaling	0.493	0.321366	0.00901	HLA-DRA
GPCR-Mediated Nutrient Sensing in Enteroendocrine Cells	0.489	0.32434	0.00893	CACNA1E
Glucocorticoid Receptor Signaling	0.485	0.327341	0.00595	KRT17,KRT8
Apelin Endothelial Signaling Pathway	0.48	0.331131	0.0087	APLNR
Breast Cancer Regulation by Stathmin1	0.47	0.338844	0.00508	APLNR,RXFP1,TUBB3
Cholecystokinin/Gastrin-mediated Signaling	0.469	0.339625	0.0084	IL36G
GP6 Signaling Pathway	0.469	0.339625	0.0084	COL6A3
CD28 Signaling in T Helper Cells	0.466	0.341979	0.00833	HLA-DRA
LXR/RXR Activation	0.462	0.345144	0.00826	IL36G
IL-15 Production	0.462	0.345144	0.00826	DDR1
Th1 Pathway	0.462	0.345144	0.00826	HLA-DRA
G Beta Gamma Signaling	0.46	0.346737	0.0082	CACNA1E
GÎ±i Signaling	0.451	0.353997	0.008	APLNR
FXR/RXR Activation	0.449	0.355631	0.00794	IL36G
Atherosclerosis Signaling	0.449	0.355631	0.00794	IL36G
Endocannabinoid Neuronal Synapse Pathway	0.442	0.36141	0.00781	CACNA1E
Reelin Signaling in Neurons	0.44	0.363078	0.00775	RELN
p70S6K Signaling	0.44	0.363078	0.00775	EEF2
Cellular Effects of Sildenafil (Viagra)	0.435	0.367282	0.00763	CACNA1E
STAT3 Pathway	0.425	0.375837	0.00741	NDUFA13
Androgen Signaling	0.423	0.377572	0.00735	CACNA1E
Th2 Pathway	0.423	0.377572	0.00735	HLA-DRA
Iron homeostasis signaling pathway	0.419	0.381066	0.0073	FTL
Cardiac Î²-adrenergic Signaling	0.41	0.389045	0.00709	CACNA1E
Type II Diabetes Mellitus Signaling	0.408	0.390841	0.00704	CACNA1E
Aryl Hydrocarbon Receptor Signaling	0.406	0.392645	0.00699	HSPB1
Endocannabinoid Cancer Inhibition Pathway	0.406	0.392645	0.00699	VIM
Xenobiotic Metabolism General Signaling Pathway	0.406	0.392645	0.00699	FTL
Corticotropin Releasing Hormone Signaling	0.4	0.398107	0.0069	CACNA1E
Relaxin Signaling	0.389	0.408319	0.00667	RXFP1
Epithelial Adherens Junction Signaling	0.385	0.412098	0.00658	TUBB3
Gustation Pathway	0.381	0.415911	0.00649	CACNA1E
HOTAIR Regulatory Pathway	0.368	0.428549	0.00625	VIM
HMGB1 Signaling	0.359	0.437522	0.00606	IL36G
Cdc42 Signaling	0.355	0.44157	0.00599	HLA-DRA
Germ Cell-Sertoli Cell Junction Signaling	0.347	0.44978	0.00585	TUBB3
Th1 and Th2 Activation Pathway	0.347	0.44978	0.00585	HLA-DRA
GNRH Signaling	0.343	0.453942	0.00578	CACNA1E
Wnt/Î²-catenin Signaling	0.343	0.453942	0.00578	CSNK1G2
T Cell Exhaustion Signaling Pathway	0.339	0.458142	0.00571	HLA-DRA
NF-ÎºB Signaling	0.333	0.464515	0.00559	IL36G
Granulocyte Adhesion and Diapedesis	0.331	0.466659	0.00556	IL36G
Hepatic Cholestasis	0.321	0.477529	0.00541	IL36G
Sertoli Cell-Sertoli Cell Junction Signaling	0.321	0.477529	0.00541	TUBB3
Hepatic Fibrosis / Hepatic Stellate Cell Activation	0.321	0.477529	0.00538	COL6A3
Synaptic Long Term Depression	0.315	0.484172	0.00529	CACNA1E
PPARÎ±/RXRÎ± Activation	0.313	0.486407	0.00526	GPD1
ILK Signaling	0.313	0.486407	0.00526	VIM
Agranulocyte Adhesion and Diapedesis	0.309	0.490908	0.00518	IL36G
ERK/MAPK Signaling	0.309	0.490908	0.00518	HSPB1
RAR Activation	0.307	0.493174	0.00515	RBP1
Adrenomedullin signaling pathway	0.303	0.497737	0.00508	IL36G
Calcium Signaling	0.289	0.514044	0.00485	CACNA1E
CREB Signaling in Neurons	0.287	0.516416	0.00483	CACNA1E
Role of NFAT in Cardiac Hypertrophy	0.278	0.52723	0.00467	CACNA1E
Role of Osteoblasts, Osteoclasts and Chondrocytes in Rheumatoid Arthritis	0.27	0.537032	0.00455	IL36G
Sperm Motility	0.266	0.542001	0.00448	DDR1
LPS/IL-1 Mediated Inhibition of RXR Function	0.264	0.544503	0.00446	IL36G
cAMP-mediated signaling	0.26	0.549541	0.00439	APLNR
Systemic Lupus Erythematosus Signaling	0.258	0.552077	0.00437	IL36G
Huntington's Disease Signaling	0.249	0.563638	0.00422	PENK
Signaling by Rho Family GTPases	0.24	0.57544	0.0041	VIM
G-Protein Coupled Receptor Signaling	0.211	0.615177	0.00368	APLNR
Systemic Lupus Erythematosus In B Cell Signaling Pathway	0.208	0.619441	0.00364	IL36G
Senescence Pathway	0.208	0.619441	0.00364	CACNA1E
Xenobiotic Metabolism Signaling	0.197	0.635331	0.00348	FTL
Estrogen Receptor Signaling	0	1	0.00305	CACNA1E
Neuroinflammation Signaling Pathway	0	1	0.00333	HLA-DRA
Synaptogenesis Signaling Pathway	0	1	0.00321	RELN
Systemic Lupus Erythematosus In T Cell Signaling Pathway	0	1	0.003	HLA-DRA
